# Defining relative mutational difficulty to understand cancer formation and prevention

**DOI:** 10.1101/789313

**Authors:** Lin Shan, Jiao Yu, Zhengjin He, Shishuang Chen, Mingxian Liu, Hongyu Ding, Liang Xu, Jie Zhao, Ailing Yang, Hai Jiang

## Abstract

Most mutations in human cancer are low-frequency missense mutations, whose functional status remains hard to predict. Here we show that depending on the type of nucleotide change and the surrounding sequences, the tendency to generate each type of nucleotide mutations varies greatly, even by several hundred folds. Therefore, a cancer-promoting mutation may appear only in a small number of cancer cases, if the underlying nucleotide change is too difficult to generate. We propose a method that integrates both the original mutation counts and their relative mutational difficulty. Using this method, we can accurately predict the functionality of hundreds of low-frequency missense mutations in p53, PTEN and INK4A. Many loss-of-function p53 mutations with dominant negative effects were identified, and the functional importance of several regions in p53 structure were highlighted by this analysis. Furthermore, mutational difficulty analysis also points to potential means of cancer prevention. Our study not only established relative mutational difficulties for different types of mutations in human cancer, but also showed that by incorporating such parameter, we can bring new angles to understanding cancer formation and prevention.
