## Supplemental Table S3 for "Defining relative mutational difficulty to understand cancer formation and prevention"

### Sheet: Sheet1
Table S3 Original and revised mutation counts of p53 mutations in COSMIC database
p53 mutation	Original count	Revised count	Functional prediction		p53 mutation	Original count	Revised count	Functional prediction
p.E3G	1	80.9847	WT		p.R209T	3	439.007	WT
p.P4L	1	14.5666	WT		p.N210D	1	217.497	WT
p.Q5H	1	39.332	WT		p.N210H	1	91.9862	WT
p.D7H	1	40.3558	WT		p.N210K	1	54.4202	WT
p.S9G	1	199.514	WT		p.N210S	2	108.45	WT
p.V10G	1	425.892	WT		p.N210T	1	267.587	WT
p.V10I	4	10.9909	WT		p.T211I	17	1105.51	LOF
p.E11K	4	38.5268	WT		p.T211A	3	119.854	WT
p.E11Q	14	807.513	unclear		p.T211N	4	566.213	WT
p.P13L	1	185.854	WT		p.T211P	4	661.482	WT
p.P13S	2	1.06521	WT		p.T211S	1	49.8503	WT
p.Q16L	3	47.7613	WT		p.F212I	2	614.393	WT
p.T18A	1	169.573	WT		p.F212S	2	320.734	WT
p.F19S	1	38.4306	WT		p.F212V	2	311.028	WT
p.S20L	1	6.3934	WT		p.F212Y	1	167.538	WT
p.W23C	1	234.373	WT		p.F212L	3	754.176	unclear
p.P27S	2	0.334896	WT		p.R213L	60	2031.38	LOF
p.N30K	1	153.321	WT		p.R213G	5	258.53	WT
p.V31I	7	69.7325	WT		p.R213P	7	424.532	WT
p.S33F	2	40.0326	WT		p.R213Q	46	364.409	WT
p.S33T	1	227.812	WT		p.H214D	5	1043.27	LOF
p.P34L	6	95.1375	WT		p.H214R	85	2717.52	LOF
p.L35F	3	181.975	WT		p.H214L	1	71.5096	WT
p.S37T	1	44.398	WT		p.H214P	1	65.9094	WT
p.Q38L	1	32.0933	WT		p.H214Q	4	370.232	WT
p.A39T	1	5.48238	WT		p.H214Y	5	266.38	WT
p.M40I	2	30.7404	WT		p.S215G	25	935.02	LOF
p.D42Y	1	62.5099	WT		p.S215I	29	1482.57	LOF
p.M44I	1	272.293	WT		p.S215R	29	4211.95	LOF
p.M44R	1	125.913	WT		p.S215C	5	348.543	WT
p.M44T	1	224.661	WT		p.S215N	14	457.598	WT
p.M44V	1	162.971	WT		p.S215T	4	373.489	WT
p.L45P	1	101.697	WT		p.V216G	6	968.05	LOF
p.S46F	3	220.453	WT		p.V216M	93	5843.44	LOF
p.S46P	2	150.226	WT		p.V216A	4	295.028	WT
p.P47L	2	32.791	WT		p.V216E	5	894.557	unclear
p.P47S	3	128.733	WT		p.V216L	12	799.565	unclear
p.D48N	2	111.236	WT		p.V217G	5	1101.03	LOF
p.D49H	4	348.603	WT		p.V217E	3	382.501	WT
p.D49N	2	12.8118	WT		p.V217L	2	233.831	WT
p.D49Y	2	38.8477	WT		p.V217M	1	20.2042	WT
p.Q52H	1	81.3101	WT		p.V218E	9	2706.09	LOF
p.W53C	4	226.839	WT		p.V218G	13	1898.96	LOF
p.W53G	1	126.501	WT		p.V218A	3	188.809	WT
p.F54L	2	168.525	WT		p.V218L	1	60.7728	WT
p.E56K	4	169.482	WT		p.V218M	8	*	unclear
p.E56V	1	51.792	WT		p.P219H	1	134.123	WT
p.D57N	1	32.6288	WT		p.P219L	4	139.584	WT
p.P58L	2	62.4917	WT		p.P219R	2	583.969	WT
p.P58Q	2	391.623	WT		p.P219S	4	164.761	WT
p.P58R	1	210.413	WT		p.P219T	2	273.44	WT
p.G59C	2	140.002	WT		p.Y220C	365	7856.26	LOF
p.G59D	1	47.0358	WT		p.Y220H	19	1710.33	LOF
p.P60A	1	265.611	WT		p.Y220N	24	3194.42	LOF
p.P60L	1	59.864	WT		p.Y220S	20	3123.42	LOF
p.P60Q	1	317.716	WT		p.Y220D	4	891.04	unclear
p.P60R	1	224.839	WT		p.E221D	2	151.155	WT
p.P60S	2	147.702	WT		p.E221G	2	104.093	WT
p.P60T	1	148.499	WT		p.E221K	3	27.5389	WT
p.D61G	2	168.508	WT		p.E221V	1	84.7326	WT
p.D61N	5	277.595	WT		p.P222A	1	94.8592	WT
p.E62D	1	184.298	WT		p.P222L	4	47.3193	WT
p.E62K	2	46.3084	WT		p.P222Q	1	86.0601	WT
p.A63S	1	15.9801	WT		p.P222S	2	81.5544	WT
p.A63T	2	154.699	WT		p.P222T	3	161.231	WT
p.P64T	1	14.4054	WT		p.P223A	1	137.39	WT
p.M66I	1	85.7615	WT		p.P223H	2	99.02	WT
p.M66R	1	89.7543	WT		p.P223L	7	640.983	WT
p.P67L	1	29.1947	WT		p.P223R	2	324.832	WT
p.P67R	1	214.931	WT		p.P223S	5	528.445	WT
p.P67S	3	77.6819	WT		p.E224D	17	1447.71	LOF
p.E68G	2	294.759	WT		p.E224G	2	291.495	WT
p.E68K	3	45.3357	WT		p.E224K	4	173.971	WT
p.E68Q	1	252.306	WT		p.E224V	1	52.3586	WT
p.A69G	4	1093.49	LOF		p.V225A	3	120.2	WT
p.A69V	1	4.22619	WT		p.V225D	1	241.52	WT
p.A70T	1	58.4277	WT		p.V225F	2	15.5055	WT
p.P71L	2	10.2686	WT		p.V225G	1	145.416	WT
p.P71S	2	0.757734	WT		p.V225I	2	118.359	WT
p.P72A	14	1235.83	LOF		p.G226A	2	281.845	WT
p.P72R	156	50152.5	LOF		p.G226D	5	162.592	WT
p.P72H	2	201.973	WT		p.G226S	3	137.813	WT
p.P72S	4	162.451	WT		p.G226V	4	131.343	WT
p.V73E	1	417.237	WT		p.S227F	8	378.321	WT
p.V73L	3	314.887	WT		p.S227Y	1	47.0009	WT
p.V73M	4	18.8737	WT		p.D228A	2	232.338	WT
p.A74V	1	28.8461	WT		p.D228E	5	604.949	WT
p.P75R	2	257.798	WT		p.D228G	5	426.329	WT
p.P75S	1	27.7727	WT		p.D228H	1	24.3222	WT
p.A76V	1	44.2404	WT		p.D228N	7	133.167	WT
p.P77A	3	631.231	WT		p.D228V	2	331.579	WT
p.P77L	1	14.8756	WT		p.D228Y	3	412.442	WT
p.P77S	1	2.68949	WT		p.C229F	1	146.478	WT
p.A78S	2	149.042	WT		p.C229G	1	166.058	WT
p.A78V	2	109.785	WT		p.C229R	2	216.592	WT
p.A79T	1	27.2771	WT		p.C229S	3	494.156	WT
p.A79V	2	44.7656	WT		p.C229Y	3	98.2713	WT
p.P80L	2	15.0036	WT		p.T230P	6	1480.76	LOF
p.P80S	1	0.381135	WT		p.T230A	2	28.4992	WT
p.T81I	3	330.133	WT		p.T230I	9	659.174	WT
p.P82L	7	75.6033	WT		p.T230N	2	107.02	WT
p.A83E	1	126.972	WT		p.T230S	2	490.248	WT
p.A84G	3	166.619	WT		p.T231A	2	123.445	WT
p.A84T	1	2.92294	WT		p.T231I	2	46.9057	WT
p.A84V	4	254.754	WT		p.T231N	1	58.5546	WT
p.P85L	1	1.88901	WT		p.T231P	1	67.4361	WT
p.P85S	3	43.7149	WT		p.T231S	3	445.436	WT
p.P85T	1	15.9731	WT		p.I232F	12	1279.18	LOF
p.A86V	1	23.7203	WT		p.I232S	10	2483.67	LOF
p.P87L	1	176.374	WT		p.I232L	1	191.361	WT
p.P87Q	3	315.77	WT		p.I232N	7	657.287	WT
p.P89L	1	0.532606	WT		p.I232V	5	103.957	WT
p.P89S	4	106.373	WT		p.I232T	11	875.565	unclear
p.S90F	2	6.40582	WT		p.H233D	2	296.716	WT
p.S90T	2	408.11	WT		p.H233L	2	461.445	WT
p.P92A	1	405.359	WT		p.H233Q	2	69.3915	WT
p.P92L	1	1.31338	WT		p.H233R	1	43.2256	WT
p.P92T	1	31.107	WT		p.H233Y	4	89.6063	WT
p.L93M	1	9.42027	WT		p.H233P	2	824.815	unclear
p.S94L	1	1.70158	WT		p.Y234C	113	4717.45	LOF
p.S94T	2	262.994	WT		p.Y234D	7	962.539	LOF
p.S95F	3	3.15855	WT		p.Y234H	32	1691.64	LOF
p.S96C	1	3.71473	WT		p.Y234N	20	2815.32	LOF
p.S96F	5	159.871	WT		p.Y234S	7	1093.44	LOF
p.S96P	1	154.41	WT		p.Y234F	1	158.008	WT
p.V97A	1	106.319	WT		p.N235H	1	255.883	WT
p.V97I	2	74.0767	WT		p.N235I	4	293.521	WT
p.P98L	6	231.737	WT		p.N235T	3	258.336	WT
p.P98S	8	189.826	WT		p.N235Y	2	265.229	WT
p.S99F	4	134.538	WT		p.N235D	9	814.514	unclear
p.S99P	1	168.548	WT		p.N235S	17	708.344	unclear
p.K101N	1	313.691	WT		p.Y236C	71	2536.1	LOF
p.K101R	3	692.89	WT		p.Y236D	7	2161.33	LOF
p.T102I	8	2624.06	LOF		p.Y236H	16	1230.07	LOF
p.T102P	1	80.342	WT		p.Y236N	23	4209.11	LOF
p.Q104H	1	168.067	WT		p.Y236S	5	1203.05	LOF
p.Q104L	1	35.1185	WT		p.Y236F	1	18.0755	WT
p.G105A	1	72.6375	WT		p.M237I	161	9117.91	LOF
p.G105C	9	173.67	WT		p.M237K	15	1695.27	LOF
p.G105D	3	91.1843	WT		p.M237L	3	498.43	WT
p.G105R	4	696.59	WT		p.M237R	3	575.926	WT
p.G105S	2	106.671	WT		p.M237T	2	45.6823	WT
p.G105V	7	581.081	WT		p.M237V	11	640.143	WT
p.S106R	7	789.457	unclear		p.C238F	56	4144.1	LOF
p.Y107D	8	2166.53	LOF		p.C238G	4	1540.2	LOF
p.Y107C	1	82.6259	WT		p.C238R	18	1265.7	LOF
p.G108D	1	54.0293	WT		p.C238S	22	4825	LOF
p.G108S	5	67.1304	WT		p.C238Y	94	5282.29	LOF
p.F109C	5	1241.54	LOF		p.C238W	4	526.686	WT
p.F109V	6	930.752	LOF		p.N239D	53	4146.13	LOF
p.F109S	5	193.958	WT		p.N239K	8	1132.32	LOF
p.R110L	40	2151.53	LOF		p.N239S	32	2026.47	LOF
p.R110P	22	2146.69	LOF		p.N239I	1	80.8497	WT
p.R110C	17	22.7587	WT		p.N239Y	6	622	WT
p.R110H	3	10.534	WT		p.N239T	8	775.403	unclear
p.R110S	1	270.975	WT		p.S240G	18	1675.25	LOF
p.L111P	12	1440.57	LOF		p.S240R	12	2204.8	LOF
p.L111Q	15	2443.33	LOF		p.S240C	3	352.065	WT
p.L111R	12	1891.64	LOF		p.S240I	6	335.612	WT
p.L111M	1	30.2458	WT		p.S240T	2	239.409	WT
p.G112D	1	85.8849	WT		p.S241A	12	3608.12	LOF
p.G112S	1	130.209	WT		p.S241C	41	4319.97	LOF
p.F113C	10	1834.79	LOF		p.S241F	124	3016.87	LOF
p.F113V	6	1076.75	LOF		p.S241P	7	1194.72	LOF
p.F113I	1	306.227	WT		p.S241T	9	1640.32	LOF
p.F113L	4	52.7914	WT		p.S241Y	23	1550.81	LOF
p.F113S	4	532.307	WT		p.C242F	97	5072.38	LOF
p.L114F	1	20.3759	WT		p.C242G	12	2000.62	LOF
p.H115Y	1	35.0792	WT		p.C242R	13	2316.9	LOF
p.S116C	1	20.2541	WT		p.C242S	42	8490.03	LOF
p.S116F	1	152.447	WT		p.C242W	9	1619.08	LOF
p.S116P	1	31.7474	WT		p.C242Y	58	2523.36	LOF
p.G117E	2	55.8985	WT		p.M243L	11	1118.42	LOF
p.G117R	1	631.331	WT		p.M243I	13	581.666	WT
p.G117V	1	8.83235	WT		p.M243K	2	422.556	WT
p.T118A	1	108.136	WT		p.M243R	2	284.047	WT
p.T118I	4	411.337	WT		p.M243T	5	537.293	WT
p.T118R	1	279.442	WT		p.M243V	3	335.274	WT
p.A119D	1	155.863	WT		p.G244A	8	1223.03	LOF
p.A119G	2	428.405	WT		p.G244C	62	2583.36	LOF
p.K120E	13	1942.36	LOF		p.G244D	52	2060.17	LOF
p.K120M	10	1202.76	LOF		p.G244R	6	977.972	LOF
p.K120N	2	132.483	WT		p.G244S	47	2088.25	LOF
p.K120Q	1	311.701	WT		p.G244V	20	1849.97	LOF
p.K120R	2	157.605	WT		p.G245A	11	2198.23	LOF
p.K120T	1	56.5264	WT		p.G245C	82	2590.16	LOF
p.S121F	1	173.064	WT		p.G245D	147	3593.13	LOF
p.V122L	1	49.0735	WT		p.G245R	19	2382.56	LOF
p.T123I	1	194.097	WT		p.G245S	422	3137.18	LOF
p.C124F	1	115.046	WT		p.G245V	92	5837.24	LOF
p.C124G	4	683.016	WT		p.M246I	32	957.123	LOF
p.C124R	5	619.727	WT		p.M246K	12	2233.77	LOF
p.C124S	1	38.8842	WT		p.M246R	13	2790.43	LOF
p.C124Y	2	110.973	WT		p.M246V	55	3245.83	LOF
p.T125R	11	1454.91	LOF		p.M246L	7	676.907	WT
p.T125A	2	381.694	WT		p.M246T	16	854.232	unclear
p.T125K	6	365.345	WT		p.N247D	5	1100.7	LOF
p.T125M	18	109.688	WT		p.N247I	10	1041.18	LOF
p.T125P	3	543.681	WT		p.N247K	2	40.9905	WT
p.Y126C	19	1054.03	LOF		p.N247S	7	414.114	WT
p.Y126D	11	2395.11	LOF		p.N247T	5	381.709	WT
p.Y126N	12	1344.7	LOF		p.N247Y	3	659.101	WT
p.Y126H	2	142.674	WT		p.R248G	20	2617.74	LOF
p.Y126S	4	867.306	unclear		p.R248L	112	3367.83	LOF
p.S127F	60	1589.56	LOF		p.R248P	20	1673.77	LOF
p.S127P	15	1020.15	LOF		p.R248Q	850	5984.02	LOF
p.S127T	17	3367.14	LOF		p.R248W	695	3517.87	LOF
p.S127Y	14	2135.82	LOF		p.R249G	37	3283.24	LOF
p.S127C	2	59.3075	WT		p.R249K	19	1300.28	LOF
p.P128A	1	214.284	WT		p.R249M	45	3065.47	LOF
p.P128L	3	234.99	WT		p.R249S	478	13059.3	LOF
p.P128S	7	319.898	WT		p.R249T	26	4234.39	LOF
p.A129D	1	152.855	WT		p.R249W	44	5841.33	LOF
p.A129G	1	79.2272	WT		p.P250L	59	3094.11	LOF
p.A129T	2	85.1534	WT		p.P250A	2	326.754	WT
p.A129V	3	22.915	WT		p.P250H	2	106.682	WT
p.L130H	9	1892.36	LOF		p.P250S	13	226.761	WT
p.L130R	8	989.285	LOF		p.P250T	1	90.5628	WT
p.L130V	21	2592.23	LOF		p.I251F	7	910.643	LOF
p.L130F	17	683.856	WT		p.I251N	10	1267.34	LOF
p.L130P	6	673.776	WT		p.I251S	17	4970.42	LOF
p.N131I	10	1555.89	LOF		p.I251L	3	526.589	WT
p.N131Y	12	1044.9	LOF		p.I251M	1	18.1237	WT
p.N131H	2	270.408	WT		p.I251T	3	147.285	WT
p.N131K	2	98.8923	WT		p.I251V	2	103.289	WT
p.N131S	5	107.573	WT		p.L252P	17	1196.41	LOF
p.N131T	1	132.929	WT		p.L252F	11	240.11	WT
p.K132E	25	3790.74	LOF		p.L252H	2	316.701	WT
p.K132M	15	1857.64	LOF		p.T253A	3	244.502	WT
p.K132N	78	2671.81	LOF		p.T253I	5	82.3932	WT
p.K132Q	17	3742.77	LOF		p.T253N	3	366.142	WT
p.K132R	63	3574.97	LOF		p.T253P	2	339.942	WT
p.K132T	8	1649.54	LOF		p.T253S	7	890.964	unclear
p.M133K	15	2616.02	LOF		p.I254N	6	1186.65	LOF
p.M133R	11	2407.54	LOF		p.I254S	12	2276.93	LOF
p.M133I	3	141.094	WT		p.I254F	7	193.423	WT
p.M133L	2	260.143	WT		p.I254L	1	276.971	WT
p.M133T	6	634.318	WT		p.I254T	5	557.728	WT
p.M133V	1	19.7496	WT		p.I254V	7	622.673	WT
p.F134C	14	1825.76	LOF		p.I255F	32	3453.27	LOF
p.F134L	31	2640.76	LOF		p.I255N	11	1579.37	LOF
p.F134S	8	1008.26	LOF		p.I255S	13	2518.52	LOF
p.F134V	12	1935.83	LOF		p.I255T	9	893.411	LOF
p.F134I	3	650.615	WT		p.I255M	1	22.7384	WT
p.C135F	66	2460.31	LOF		p.I255V	3	133.402	WT
p.C135G	9	2023.24	LOF		p.T256A	3	542.176	WT
p.C135R	15	2189.67	LOF		p.T256I	3	56.1885	WT
p.C135S	15	2862.35	LOF		p.T256K	4	324.324	WT
p.C135W	34	6002.46	LOF		p.T256P	2	229.518	WT
p.C135Y	73	3144.83	LOF		p.T256S	2	536.522	WT
p.Q136E	11	2386.39	LOF		p.L257P	13	1743.58	LOF
p.Q136K	1	32.3804	WT		p.L257Q	13	1714.25	LOF
p.Q136L	2	175.519	WT		p.L257V	7	1242.39	LOF
p.Q136P	3	463.477	WT		p.L257R	3	732.624	unclear
p.Q136R	2	444.971	WT		p.E258A	9	2023.3	LOF
p.Q136H	6	757.561	unclear		p.E258D	19	2639.55	LOF
p.L137M	2	145.428	WT		p.E258G	12	1007.33	LOF
p.L137P	3	381.963	WT		p.E258K	56	1137.55	LOF
p.L137Q	4	436.154	WT		p.E258V	10	2015.25	LOF
p.L137V	1	61.2559	WT		p.E258Q	9	447.477	WT
p.A138P	20	2873.29	LOF		p.D259V	17	1700.65	LOF
p.A138V	29	898.106	LOF		p.D259Y	38	1627.03	LOF
p.A138D	1	10.76	WT		p.D259E	3	295.959	WT
p.A138S	1	7.27405	WT		p.D259G	4	161.849	WT
p.A138T	6	261.374	WT		p.D259H	4	146.596	WT
p.K139N	15	1035.97	LOF		p.D259N	6	355.863	WT
p.K139E	4	242.873	WT		p.S260A	2	334.925	WT
p.K139Q	2	435.134	WT		p.S260C	3	134.798	WT
p.K139R	2	173.21	WT		p.S260F	3	135.313	WT
p.K139T	1	24.5171	WT		p.S260P	1	42.481	WT
p.T140I	11	591.77	WT		p.S260Y	2	53.1851	WT
p.T140N	2	222.182	WT		p.S261C	1	63.5393	WT
p.C141G	5	1240.77	LOF		p.S261G	3	101.904	WT
p.C141R	23	3268.37	LOF		p.S261N	1	48.1274	WT
p.C141W	18	3105.56	LOF		p.S261R	5	583.81	WT
p.C141Y	95	3705.27	LOF		p.S261T	3	872.523	unclear
p.C141F	4	365.134	WT		p.G262V	22	1484.19	LOF
p.C141S	3	562.381	WT		p.G262D	6	244.948	WT
p.P142A	2	197.63	WT		p.G262R	1	384.883	WT
p.P142H	4	367.01	WT		p.G262S	2	51.9921	WT
p.P142L	8	342.574	WT		p.N263D	2	92.4032	WT
p.P142S	3	159.193	WT		p.N263H	1	240.055	WT
p.P142T	2	150.149	WT		p.N263I	2	96.3873	WT
p.V143E	10	2321.29	LOF		p.N263K	1	49.8719	WT
p.V143M	33	1875.92	LOF		p.L264I	3	389.627	WT
p.V143A	15	691.957	WT		p.L264P	1	44.3691	WT
p.V143G	3	473.518	WT		p.L264R	1	113.022	WT
p.V143L	4	141.026	WT		p.L264V	1	9.43815	WT
p.Q144L	9	1378.51	LOF		p.L265P	22	1812.26	LOF
p.Q144K	1	16.0452	WT		p.L265R	5	1135.87	LOF
p.Q144H	7	713.138	unclear		p.L265M	5	520.324	WT
p.Q144P	6	877.414	unclear		p.L265Q	1	22.7468	WT
p.Q144R	5	701.232	unclear		p.G266E	79	2692.96	LOF
p.L145P	21	2656.08	LOF		p.G266R	80	4600.64	LOF
p.L145Q	24	3522.05	LOF		p.G266V	59	3428.28	LOF
p.L145R	10	1852.58	LOF		p.G266A	3	255.723	WT
p.L145M	1	94.6377	WT		p.R267P	27	2222.98	LOF
p.L145V	2	335.121	WT		p.R267G	4	82.496	WT
p.W146C	2	26.8418	WT		p.R267L	10	316.195	WT
p.W146G	1	459.812	WT		p.R267Q	13	69.1161	WT
p.W146R	5	514.661	WT		p.R267W	36	140.492	WT
p.W146S	1	166.254	WT		p.N268H	3	447.784	WT
p.V147G	9	1529.78	LOF		p.N268I	1	307.763	WT
p.V147A	3	87.7625	WT		p.N268K	1	63.2875	WT
p.V147D	4	326.979	WT		p.N268S	1	41.4008	WT
p.V147F	1	41.8817	WT		p.S269C	4	424.018	WT
p.V147I	6	261.954	WT		p.S269G	3	220.273	WT
p.D148E	4	675.756	WT		p.S269I	2	449.719	WT
p.D148H	1	7.56074	WT		p.S269N	6	463.037	WT
p.D148N	6	373.767	WT		p.S269R	1	100.715	WT
p.D148V	2	101.303	WT		p.S269T	2	176.145	WT
p.D148Y	1	6.34019	WT		p.F270C	20	2716.99	LOF
p.S149P	4	564.791	WT		p.F270I	10	952.218	LOF
p.S149T	2	184.838	WT		p.F270L	31	4263.45	LOF
p.S149Y	1	5.43568	WT		p.F270S	21	2667.9	LOF
p.S149F	5	*	unclear		p.F270Y	5	1069.59	LOF
p.T150A	1	141.838	WT		p.F270V	8	644.38	WT
p.T150I	6	276.181	WT		p.E271K	48	1335.46	LOF
p.T150K	1	16.5728	WT		p.E271D	3	249.822	WT
p.T150R	1	126.723	WT		p.E271G	3	413.641	WT
p.P151A	18	2370.81	LOF		p.E271Q	4	14.5255	WT
p.P151H	36	2331.43	LOF		p.E271V	9	417.711	WT
p.P151R	13	1842.07	LOF		p.V272E	9	2186.41	LOF
p.P151S	83	3388.04	LOF		p.V272G	9	1184.35	LOF
p.P151T	18	973.558	LOF		p.V272L	41	2223.09	LOF
p.P151L	7	687.298	WT		p.V272M	114	4721.28	LOF
p.P152R	5	937.372	LOF		p.V272A	7	666.991	WT
p.P152A	2	416.997	WT		p.R273C	766	3864.92	LOF
p.P152Q	6	256.218	WT		p.R273G	17	1743.71	LOF
p.P152L	90	781.128	unclear		p.R273H	818	3390.79	LOF
p.P152S	27	816.15	unclear		p.R273L	171	5234.38	LOF
p.P152T	8	748.842	unclear		p.R273P	36	2840.61	LOF
p.P153A	1	40.8532	WT		p.R273S	21	3189.35	LOF
p.P153H	1	11.2732	WT		p.V274A	28	1561.4	LOF
p.P153L	6	478.872	WT		p.V274D	12	1738.37	LOF
p.P153T	3	237.381	WT		p.V274F	33	2184.13	LOF
p.G154V	51	1953.81	LOF		p.V274G	10	2231.49	LOF
p.G154A	1	117.117	WT		p.V274L	13	1727.5	LOF
p.G154C	2	63.4769	WT		p.V274I	5	402.692	WT
p.G154D	7	225.011	WT		p.C275F	54	3093.24	LOF
p.G154S	10	42.2016	WT		p.C275G	7	1444.72	LOF
p.T155N	34	3007.98	LOF		p.C275W	14	2295.02	LOF
p.T155P	21	2237.38	LOF		p.C275Y	70	3727.37	LOF
p.T155A	8	679.467	WT		p.C275S	4	256.106	WT
p.T155I	16	728.34	unclear		p.A276D	13	1149.74	LOF
p.T155S	2	702.861	unclear		p.A276P	17	3641.39	LOF
p.R156P	32	5831.64	LOF		p.A276S	9	1284.51	LOF
p.R156C	8	60.9132	WT		p.A276T	8	408.282	WT
p.R156G	3	627.788	WT		p.A276V	13	413.293	WT
p.R156H	11	79.3842	WT		p.A276G	6	843.729	unclear
p.R156L	4	582.911	WT		p.C277F	29	2421.5	LOF
p.R156S	3	214.239	WT		p.C277G	11	1556.97	LOF
p.V157D	12	1600.56	LOF		p.C277W	4	909.649	LOF
p.V157F	215	10207.4	LOF		p.C277R	1	13.354	WT
p.V157G	18	3416.23	LOF		p.C277S	1	196.794	WT
p.V157A	2	225.804	WT		p.C277Y	17	838.945	unclear
p.V157I	11	61.6175	WT		p.P278A	31	3061.92	LOF
p.V157L	6	511.708	WT		p.P278H	19	2371.67	LOF
p.R158C	23	*	unclear		p.P278L	85	3605.14	LOF
p.R158G	16	2390.63	LOF		p.P278R	36	5489.86	LOF
p.R158L	85	4678.98	LOF		p.P278S	73	1792.75	LOF
p.R158P	13	1675.95	LOF		p.P278T	38	2288.41	LOF
p.R158H	95	672.526	WT		p.G279E	43	1080.53	LOF
p.R158S	3	103.632	WT		p.G279R	9	294.918	WT
p.A159P	33	2329.65	LOF		p.G279V	4	234.04	WT
p.A159V	55	2092.58	LOF		p.G279W	2	69.4606	WT
p.A159D	10	613.961	WT		p.R280G	37	4421.97	LOF
p.A159S	6	234.897	WT		p.R280I	18	1254.69	LOF
p.A159T	9	54.9695	WT		p.R280K	77	2000.68	LOF
p.M160I	9	414.879	WT		p.R280S	24	3300.1	LOF
p.M160K	4	431.332	WT		p.R280T	78	1896.2	LOF
p.M160R	2	467.786	WT		p.D281E	39	3982.73	LOF
p.M160T	2	267.593	WT		p.D281G	18	2048.51	LOF
p.M160V	5	232.291	WT		p.D281H	41	3247.86	LOF
p.M160L	3	857.644	unclear		p.D281N	33	1758.45	LOF
p.A161D	16	1190.69	LOF		p.D281V	9	1156.29	LOF
p.A161T	62	1496.64	LOF		p.D281Y	17	1507.96	LOF
p.A161G	1	256.048	WT		p.D281A	2	560.259	WT
p.A161P	1	280.727	WT		p.R282G	40	5502.15	LOF
p.A161S	6	233.739	WT		p.R282P	20	1918.99	LOF
p.A161V	9	297.57	WT		p.R282W	609	2333.53	LOF
p.I162F	14	1916.37	LOF		p.R282L	4	168.61	WT
p.I162N	10	1535.83	LOF		p.R282Q	36	233.329	WT
p.I162S	8	1288.84	LOF		p.R283P	27	2139.08	LOF
p.I162M	3	163.686	WT		p.R283C	19	201.466	WT
p.I162V	5	505.244	WT		p.R283G	2	307.84	WT
p.Y163C	171	5972.08	LOF		p.R283H	15	55.0701	WT
p.Y163D	7	1982.72	LOF		p.R283L	4	358.208	WT
p.Y163H	20	1216.85	LOF		p.R283S	1	42.0553	WT
p.Y163N	28	5007.71	LOF		p.T284P	9	2248.66	LOF
p.Y163S	5	959.794	LOF		p.T284A	3	379.973	WT
p.K164E	18	2355.02	LOF		p.T284I	1	19.013	WT
p.K164M	4	377.132	WT		p.T284S	1	302.494	WT
p.K164N	6	435.961	WT		p.E285K	151	4562.65	LOF
p.K164Q	2	116.93	WT		p.E285V	18	2397.55	LOF
p.K164R	1	126.728	WT		p.E285G	4	166.804	WT
p.K164T	2	85.4895	WT		p.E285Q	4	146.652	WT
p.Q165L	3	907.23	LOF		p.E285A	2	741.387	unclear
p.Q165E	1	353.022	WT		p.E286G	23	2477.06	LOF
p.Q165H	3	358.129	WT		p.E286K	105	2164.53	LOF
p.Q165R	2	33.6154	WT		p.E286V	12	1970.41	LOF
p.Q165P	2	786.095	unclear		p.E286D	4	342.312	WT
p.S166A	2	319.233	WT		p.E286A	3	809.628	unclear
p.S166P	5	455.994	WT		p.E286Q	9	861.523	unclear
p.S166T	1	191.963	WT		p.E287A	1	165.23	WT
p.S166L	7	*	unclear		p.E287D	8	373.016	WT
p.Q167R	4	985.182	LOF		p.E287G	2	176.34	WT
p.Q167E	1	82.1602	WT		p.E287K	11	114.245	WT
p.Q167H	3	623.121	WT		p.E287V	1	354.198	WT
p.Q167K	1	113.416	WT		p.N288D	1	58.2835	WT
p.Q167L	3	601.185	WT		p.N288K	1	31.969	WT
p.H168L	8	912.138	LOF		p.N288S	6	340.834	WT
p.H168P	17	3444.72	LOF		p.N288Y	3	373.363	WT
p.H168R	18	1587.6	LOF		p.L289F	4	163.611	WT
p.H168D	1	106.149	WT		p.L289P	2	117.888	WT
p.H168N	1	47.4355	WT		p.L289R	1	256.865	WT
p.H168Q	1	64.1378	WT		p.L289V	1	11.5646	WT
p.H168Y	9	377.959	WT		p.R290C	9	33.1361	WT
p.M169I	10	162.768	WT		p.R290H	21	111.846	WT
p.M169T	4	116.788	WT		p.R290L	4	150.706	WT
p.M169V	3	150.899	WT		p.R290S	1	22.1971	WT
p.T170A	1	44.6647	WT		p.K291E	3	281.807	WT
p.T170M	9	47.2859	WT		p.K291M	1	98.9237	WT
p.T170P	1	95.2641	WT		p.K291N	3	120.775	WT
p.T170S	1	204.924	WT		p.K291Q	1	486.886	WT
p.E171A	1	55.3221	WT		p.K291R	4	192.195	WT
p.E171D	2	147.787	WT		p.K291T	3	601.514	WT
p.E171G	4	316.89	WT		p.K292E	2	123.071	WT
p.E171K	10	299.276	WT		p.K292N	3	311.462	WT
p.E171Q	4	158.692	WT		p.K292R	5	385.412	WT
p.E171V	1	251.04	WT		p.K292T	4	434.713	WT
p.V172D	13	2005.72	LOF		p.G293A	1	139	WT
p.V172F	28	977.233	LOF		p.G293E	1	13.5028	WT
p.V172G	5	1042.15	LOF		p.G293R	5	171.801	WT
p.V172A	5	562.954	WT		p.G293V	1	32.1286	WT
p.V172I	8	402.449	WT		p.G293W	1	122.048	WT
p.V173A	19	2526.47	LOF		p.E294D	2	113.149	WT
p.V173G	11	1866.44	LOF		p.E294G	2	306.183	WT
p.V173L	93	6596.36	LOF		p.E294K	4	32.5637	WT
p.V173M	67	3516.14	LOF		p.E294Q	2	96.4574	WT
p.V173E	4	529.594	WT		p.E294V	1	68.729	WT
p.R174G	1	116.707	WT		p.P295A	1	366.576	WT
p.R174K	6	262.251	WT		p.P295H	1	90.6528	WT
p.R174M	2	19.6635	WT		p.P295L	4	80.5157	WT
p.R174S	3	158.233	WT		p.P295R	1	158.538	WT
p.R174W	12	797.383	unclear		p.P295S	2	33.6314	WT
p.R175G	27	4631.19	LOF		p.H296L	4	260.456	WT
p.R175H	1258	6865.08	LOF		p.H296N	2	162.44	WT
p.R175P	7	1246.74	LOF		p.H296P	1	41.6629	WT
p.R175C	23	107.701	WT		p.H296Q	1	52.001	WT
p.R175L	24	539.763	WT		p.H296R	1	104.43	WT
p.R175S	8	752.106	unclear		p.H296Y	5	253.991	WT
p.C176F	177	7244.32	LOF		p.H297N	1	9.57244	WT
p.C176G	11	2783.16	LOF		p.H297P	1	188.612	WT
p.C176R	20	3338.58	LOF		p.H297Y	3	155.408	WT
p.C176S	29	5425.59	LOF		p.E298A	1	205.765	WT
p.C176W	21	3564.03	LOF		p.E298D	1	467.162	WT
p.C176Y	101	4069.34	LOF		p.E298K	2	18.1412	WT
p.P177R	18	2886.58	LOF		p.E298Q	1	27.1788	WT
p.P177H	3	104.941	WT		p.E298V	2	100.966	WT
p.P177L	24	610.202	WT		p.L299P	1	317.646	WT
p.P177S	13	515.432	WT		p.L299V	1	175.763	WT
p.P177T	1	77.7055	WT		p.P300A	2	586.316	WT
p.H178D	7	1719.64	LOF		p.P300L	7	169.179	WT
p.H178P	7	984.88	LOF		p.P300R	1	190.743	WT
p.H178L	1	413.876	WT		p.P300S	5	92.7262	WT
p.H178N	3	91.1841	WT		p.P301A	1	78.7696	WT
p.H178Q	7	643.215	WT		p.P301L	1	20.9409	WT
p.H178Y	9	285.089	WT		p.P301Q	1	96.6739	WT
p.H179D	20	3864.01	LOF		p.P301S	5	54.6805	WT
p.H179L	52	5703.63	LOF		p.P301T	1	35.8661	WT
p.H179N	25	990.804	LOF		p.G302E	3	60.9271	WT
p.H179P	5	1148.61	LOF		p.G302R	1	45.9592	WT
p.H179Q	34	6476.07	LOF		p.S303C	2	284.488	WT
p.H179R	188	10110.5	LOF		p.S303N	3	81.2746	WT
p.H179Y	123	5264.57	LOF		p.S303T	3	559.444	WT
p.E180D	6	286.42	WT		p.T304A	3	125.731	WT
p.E180G	1	323.314	WT		p.T304I	2	192.255	WT
p.E180K	9	89.4918	WT		p.T304N	1	47.729	WT
p.E180Q	1	15.2959	WT		p.K305E	1	273.682	WT
p.R181P	18	1602.88	LOF		p.K305N	3	527.07	WT
p.R181C	27	132.761	WT		p.K305R	2	404.555	WT
p.R181G	1	154.636	WT		p.K305T	1	18.8331	WT
p.R181H	33	209.955	WT		p.A307S	1	188.309	WT
p.R181L	4	164.504	WT		p.A307T	2	63.8007	WT
p.R181S	1	101.944	WT		p.A307V	3	182.687	WT
p.C182S	8	2707.39	LOF		p.L308M	2	75.1865	WT
p.C182R	2	167.528	WT		p.L308V	2	178.662	WT
p.C182W	2	249.479	WT		p.P309R	1	84.1039	WT
p.C182Y	2	34.6979	WT		p.P309S	5	29.81	WT
p.S183L	3	47.7188	WT		p.N310D	1	18.9506	WT
p.S183P	3	617.149	WT		p.N310H	1	104.223	WT
p.D184H	6	151.586	WT		p.N310T	2	265.858	WT
p.D184N	15	572.836	WT		p.N311H	1	308.61	WT
p.D184Y	4	225.322	WT		p.N311K	1	147.803	WT
p.S185C	1	259.137	WT		p.N311Y	1	359.498	WT
p.S185G	2	158.463	WT		p.T312A	1	11.3022	WT
p.S185I	1	43.4405	WT		p.T312I	1	35.6356	WT
p.S185N	1	43.4405	WT		p.T312S	4	543.999	WT
p.S185R	6	197.334	WT		p.S313C	1	15.8621	WT
p.D186E	1	106.147	WT		p.S313N	1	110.225	WT
p.D186G	4	198.793	WT		p.S314C	1	31.0947	WT
p.D186H	5	318.628	WT		p.S314F	1	23.1289	WT
p.D186N	7	30.1289	WT		p.S315C	1	14.2606	WT
p.D186V	1	55.9527	WT		p.S315P	1	101.406	WT
p.G187C	2	105.563	WT		p.P316L	3	15.1916	WT
p.G187D	8	388.286	WT		p.Q317K	3	82.2195	WT
p.G187R	1	26.1183	WT		p.Q317P	1	115.646	WT
p.G187V	3	76.5731	WT		p.Q317R	3	454.148	WT
p.G187S	19	893.996	unclear		p.P318A	2	158.046	WT
p.L188M	1	113.059	WT		p.K319E	2	101.518	WT
p.L188V	2	218.623	WT		p.K319N	3	39.3744	WT
p.A189D	1	12.4742	WT		p.K319R	1	52.7448	WT
p.A189G	2	419.179	WT		p.K320N	4	61.5884	WT
p.A189P	2	236.696	WT		p.P322L	2	41.5192	WT
p.A189S	1	72.0913	WT		p.P322R	2	199.392	WT
p.A189T	4	15.6171	WT		p.L323M	1	23.757	WT
p.A189V	6	246.376	WT		p.L323P	1	100.964	WT
p.P190L	37	1565.44	LOF		p.L323R	1	153.1	WT
p.P190A	2	524.928	WT		p.L323V	1	84.911	WT
p.P190H	1	371.708	WT		p.D324E	2	385.883	WT
p.P190R	6	622.104	WT		p.G325A	1	5.01917	WT
p.P190S	10	350.132	WT		p.G325E	1	27.815	WT
p.P190T	8	341.846	WT		p.G325V	1	18.7254	WT
p.P191A	1	66.4244	WT		p.E326K	2	18.1654	WT
p.P191H	1	284.482	WT		p.Y327D	1	109.451	WT
p.P191L	3	34.463	WT		p.F328S	1	22.5563	WT
p.P191R	2	289.095	WT		p.F328V	1	18.5254	WT
p.P191S	4	18.1008	WT		p.T329I	1	21.1611	WT
p.P191T	1	43.4992	WT		p.L330H	5	603.225	WT
p.Q192R	7	924.176	LOF		p.L330P	2	250.798	WT
p.Q192H	5	352.155	WT		p.L330R	6	873.651	unclear
p.Q192K	1	12.4688	WT		p.Q331H	12	291.172	WT
p.H193D	13	2779.88	LOF		p.Q331P	1	137.726	WT
p.H193L	59	8616.07	LOF		p.Q331R	2	27.6375	WT
p.H193N	10	1100.95	LOF		p.I332S	3	969.502	LOF
p.H193P	19	4955.05	LOF		p.I332V	1	57.5839	WT
p.H193R	122	8696.63	LOF		p.R333C	3	17.4984	WT
p.H193Y	58	3393.82	LOF		p.R333H	2	28.8887	WT
p.L194H	6	929.812	LOF		p.R333P	1	73.3238	WT
p.L194R	70	4876.5	LOF		p.G334A	1	44.4631	WT
p.L194F	28	609.608	WT		p.G334V	13	158.217	WT
p.L194I	1	2.63007	WT		p.G334W	4	204.774	WT
p.L194P	11	485.136	WT		p.R335L	2	27.4914	WT
p.L194V	3	42.4953	WT		p.E336K	1	21.1933	WT
p.I195F	39	3349.69	LOF		p.R337C	66	446.466	WT
p.I195N	28	3024.78	LOF		p.R337G	1	143.667	WT
p.I195S	12	2364.71	LOF		p.R337H	11	274.07	WT
p.I195T	115	20757.6	LOF		p.R337P	1	13.7617	WT
p.I195L	1	162.108	WT		p.R337S	3	139.174	WT
p.I195M	1	13.2123	WT		p.R337L	31	702.919	unclear
p.R196P	24	2189.5	LOF		p.F338I	1	216.855	WT
p.R196G	1	68.532	WT		p.F338L	1	33.001	WT
p.R196L	2	186.157	WT		p.E339K	1	3.25266	WT
p.R196Q	4	72.9739	WT		p.E339Q	1	18.7647	WT
p.V197E	11	2138.28	LOF		p.M340I	1	27.0155	WT
p.V197G	16	2887.98	LOF		p.M340V	1	79.5098	WT
p.V197A	2	74.616	WT		p.F341C	1	263.975	WT
p.V197L	7	495.794	WT		p.F341L	1	19.9944	WT
p.V197M	13	463.785	WT		p.F341S	1	195.506	WT
p.E198G	1	63.8236	WT		p.R342P	18	2006.36	LOF
p.E198K	5	115.426	WT		p.R342Q	2	6.02246	WT
p.E198Q	2	373.991	WT		p.L344P	4	596.06	WT
p.G199V	23	1137.53	LOF		p.L344R	4	742.665	unclear
p.G199A	1	123.816	WT		p.N345D	1	16.0779	WT
p.G199E	14	327.209	WT		p.N345I	1	203.683	WT
p.G199R	9	718.836	unclear		p.E346A	1	253.359	WT
p.N200D	1	98.7819	WT		p.A347G	1	179.611	WT
p.N200I	2	77.0951	WT		p.A347T	5	308.349	WT
p.N200S	2	36.8897	WT		p.L348F	5	112.807	WT
p.N200T	1	444.597	WT		p.L348W	1	165.763	WT
p.L201S	1	100.02	WT		p.L350F	1	14.3873	WT
p.L201V	1	41.6045	WT		p.K351E	2	387.618	WT
p.L201F	7	767.528	unclear		p.K351N	1	68.1162	WT
p.R202S	5	929.317	LOF		p.A353T	1	21.5182	WT
p.R202C	4	10.0411	WT		p.A353V	1	2.96654	WT
p.R202G	1	197.612	WT		p.Q354H	1	6.86731	WT
p.R202H	5	16.1549	WT		p.Q354K	1	35.9247	WT
p.R202L	3	238.98	WT		p.Q354R	2	313.514	WT
p.R202P	2	119.467	WT		p.G356W	2	57.7366	WT
p.V203E	7	1513.52	LOF		p.E358V	3	1477.98	LOF
p.V203A	1	279.362	WT		p.E358K	1	0.643764	WT
p.V203L	7	342.196	WT		p.P359S	1	5.34168	WT
p.V203M	2	61.3641	WT		p.G361E	1	0.670386	WT
p.E204A	1	40.3276	WT		p.G361R	1	95.3299	WT
p.E204D	2	158.102	WT		p.A364T	2	137.812	WT
p.E204G	5	554.802	WT		p.S366A	2	557.722	WT
p.E204K	2	33.7598	WT		p.K370Q	1	128.833	WT
p.E204Q	1	409.182	WT		p.K373R	1	75.9051	WT
p.E204V	2	266.504	WT		p.G374C	2	93.6248	WT
p.Y205C	90	2949.45	LOF		p.Q375K	1	396.064	WT
p.Y205D	21	4381.22	LOF		p.S376A	1	332.032	WT
p.Y205F	8	1196.15	LOF		p.S376C	1	2.44869	WT
p.Y205N	7	1032.15	LOF		p.S376F	1	16.3648	WT
p.Y205S	15	4065.77	LOF		p.S376T	1	110.677	WT
p.Y205H	12	677.626	WT		p.T377I	2	89.0163	WT
p.L206F	1	120.283	WT		p.T377P	3	514.753	WT
p.D207A	1	161.39	WT		p.S378F	2	41.3837	WT
p.D207E	1	47.6928	WT		p.R379C	2	42.6724	WT
p.D207G	3	397.914	WT		p.R379H	4	45.3558	WT
p.D207Y	1	17.2253	WT		p.R379P	3	506.981	WT
p.D208V	15	2878.14	LOF		p.H380Y	1	53.0929	WT
p.D208E	5	459.179	WT		p.K381N	1	16.4953	WT
p.D208G	5	275.506	WT		p.L383F	1	59.2807	WT
p.D208H	1	43.6096	WT		p.K386N	1	18.6273	WT
p.D208N	2	25.9776	WT		p.G389V	1	15.0746	WT
p.D208Y	3	44.8743	WT		p.D391N	1	8.89786	WT
p.R209I	3	71.333	WT		p.D391Y	1	46.7146	WT
p.R209K	6	447.171	WT		p.S392L	1	5.50578	WT
p.R209S	1	104.137	WT
Note: In the "Functional prediction" column, "WT" means the mutation is predicted to retain wild type function. "LOF" means the mutation is predicted to be loss of funtion mutation. For those mutations whose revised counts are between 700 and 900, no prediction of their functional status is made. For such cases we labeled "unclear" in the "Functional prediction" column.
