## Supplemental Table S4 for "Defining relative mutational difficulty to understand cancer formation and prevention"

### Sheet: Sheet1
Table S4 List of p53 mutations whose functionalities are annotated differently by revised count method and FATHMM
p53 mutation	Original count	Revised count	Functional prediction by our method	FATHMM prediction
p.R249S	478	13059.3	LOF	WT
p.V157F	215	10207.4	LOF	WT
p.H179Q	34	6476.07	LOF	WT
p.R249W	44	5841.33	LOF	WT
p.R249G	37	3283.24	LOF	WT
p.T155N	34	3007.98	LOF	WT
p.C182S	8	2707.39	LOF	WT
p.T155P	21	2237.38	LOF	WT
p.V272E	9	2186.41	LOF	WT
p.V274F	33	2184.13	LOF	WT
p.R110L	40	2151.53	LOF	WT
p.R110P	22	2146.69	LOF	WT
p.R342P	18	2006.36	LOF	WT
p.V274L	13	1727.5	LOF	WT
p.P72A	14	1235.83	LOF	WT
p.V272G	9	1184.35	LOF	WT
p.V217G	5	1101.03	LOF	WT
p.A69G	4	1093.49	LOF	WT
p.G105R	4	696.59	WT	LOF
p.K101R	3	692.89	WT	LOF
p.V143A	15	691.957	WT	LOF
p.P151L	7	687.298	WT	LOF
p.L130F	17	683.856	WT	LOF
p.C124G	4	683.016	WT	LOF
p.Y205H	12	677.626	WT	LOF
p.M246L	7	676.907	WT	LOF
p.L130P	6	673.776	WT	LOF
p.R158H	95	672.526	WT	LOF
p.T211P	4	661.482	WT	LOF
p.T230I	9	659.174	WT	LOF
p.N247Y	3	659.101	WT	LOF
p.I232N	7	657.287	WT	LOF
p.F134I	3	650.615	WT	LOF
p.F270V	8	644.38	WT	LOF
p.H178Q	7	643.215	WT	LOF
p.P223L	7	640.983	WT	LOF
p.M237V	11	640.143	WT	LOF
p.M133T	6	634.318	WT	LOF
p.G117R	1	631.331	WT	LOF
p.Q167H	3	623.121	WT	LOF
p.I254V	7	622.673	WT	LOF
p.P190R	6	622.104	WT	LOF
p.N239Y	6	622	WT	LOF
p.C124R	5	619.727	WT	LOF
p.A159D	10	613.961	WT	LOF
p.P177L	24	610.202	WT	LOF
p.L194F	28	609.608	WT	LOF
p.L330H	5	603.225	WT	LOF
p.K291T	3	601.514	WT	LOF
p.Q167L	3	601.185	WT	LOF
p.L344P	4	596.06	WT	LOF
p.T140I	11	591.77	WT	LOF
p.P219R	2	583.969	WT	LOF
p.S261R	5	583.81	WT	LOF
p.M243I	13	581.666	WT	LOF
p.G105V	7	581.081	WT	LOF
p.M237R	3	575.926	WT	LOF
p.D184N	15	572.836	WT	LOF
p.T211N	4	566.213	WT	LOF
p.V172A	5	562.954	WT	LOF
p.C141S	3	562.381	WT	LOF
p.D281A	2	560.259	WT	LOF
p.I254T	5	557.728	WT	LOF
p.S366A	2	557.722	WT	LOF
p.E204G	5	554.802	WT	LOF
p.T312S	4	543.999	WT	LOF
p.T125P	3	543.681	WT	LOF
p.T256A	3	542.176	WT	LOF
p.R175L	24	539.763	WT	LOF
p.M243T	5	537.293	WT	LOF
p.T256S	2	536.522	WT	LOF
p.F113S	4	532.307	WT	LOF
p.V173E	4	529.594	WT	LOF
p.P223S	5	528.445	WT	LOF
p.K305N	3	527.07	WT	LOF
p.C238W	4	526.686	WT	LOF
p.I251L	3	526.589	WT	LOF
p.P190A	2	524.928	WT	LOF
p.L265M	5	520.324	WT	LOF
p.P177S	13	515.432	WT	LOF
p.R379P	3	506.981	WT	LOF
p.I162V	5	505.244	WT	LOF
p.M237L	3	498.43	WT	LOF
p.V197L	7	495.794	WT	LOF
p.C229S	3	494.156	WT	LOF
p.T230S	2	490.248	WT	LOF
p.K291Q	1	486.886	WT	LOF
p.L194P	11	485.136	WT	LOF
p.V143G	3	473.518	WT	LOF
p.M160R	2	467.786	WT	LOF
p.V197M	13	463.785	WT	LOF
p.Q136P	3	463.477	WT	LOF
p.S269N	6	463.037	WT	LOF
p.H233L	2	461.445	WT	LOF
p.S215N	14	457.598	WT	LOF
p.Q317R	3	454.148	WT	LOF
p.S269I	2	449.719	WT	LOF
p.E258Q	9	447.477	WT	LOF
p.R337C	66	446.466	WT	LOF
p.T231S	3	445.436	WT	LOF
p.Q136R	2	444.971	WT	LOF
p.N200T	1	444.597	WT	LOF
p.L137Q	4	436.154	WT	LOF
p.K164N	6	435.961	WT	LOF
p.K139Q	2	435.134	WT	LOF
p.K292T	4	434.713	WT	LOF
p.M160K	4	431.332	WT	LOF
p.A119G	2	428.405	WT	LOF
p.D228G	5	426.329	WT	LOF
p.R213P	7	424.532	WT	LOF
p.S269C	4	424.018	WT	LOF
p.M243K	2	422.556	WT	LOF
p.A189G	2	419.179	WT	LOF
p.E271V	9	417.711	WT	LOF
p.P152A	2	416.997	WT	LOF
p.M160I	9	414.879	WT	LOF
p.N247S	7	414.114	WT	LOF
p.H178L	1	413.876	WT	LOF
p.E271G	3	413.641	WT	LOF
p.A276V	13	413.293	WT	LOF
p.D228Y	3	412.442	WT	LOF
p.T118I	4	411.337	WT	LOF
p.A276T	8	408.282	WT	LOF
p.P92A	1	405.359	WT	LOF
p.K305R	2	404.555	WT	LOF
p.V172I	8	402.449	WT	LOF
p.D207G	3	397.914	WT	LOF
p.L264I	3	389.627	WT	LOF
p.G187D	8	388.286	WT	LOF
p.K351E	2	387.618	WT	LOF
p.D324E	2	385.883	WT	LOF
p.K292R	5	385.412	WT	LOF
p.G262R	1	384.883	WT	LOF
p.L137P	3	381.963	WT	LOF
p.N247T	5	381.709	WT	LOF
p.T125A	2	381.694	WT	LOF
p.T284A	3	379.973	WT	LOF
p.T253P	3	379.937	WT	LOF
p.S227F	8	378.321	WT	LOF
p.H168Y	9	377.959	WT	LOF
p.K164M	4	377.132	WT	LOF
p.E198Q	2	373.991	WT	LOF
p.S215T	4	373.489	WT	LOF
p.N288Y	3	373.363	WT	LOF
p.P190H	1	371.708	WT	LOF
p.P142H	4	367.01	WT	LOF
p.T253N	3	366.142	WT	LOF
p.T125K	6	365.345	WT	LOF
p.C141F	4	365.134	WT	LOF
p.R213Q	46	364.409	WT	LOF
p.N311Y	1	359.498	WT	LOF
p.R283L	4	358.208	WT	LOF
p.D259N	6	355.863	WT	LOF
p.E287V	1	354.198	WT	LOF
p.Q165E	1	353.022	WT	LOF
p.S240C	3	352.065	WT	LOF
p.P190S	10	350.132	WT	LOF
p.S215C	5	348.543	WT	LOF
p.P142L	8	342.574	WT	LOF
p.E286D	4	342.312	WT	LOF
p.V203L	7	342.196	WT	LOF
p.P190T	8	341.846	WT	LOF
p.N288S	6	340.834	WT	LOF
p.S240I	6	335.612	WT	LOF
p.M243V	3	335.274	WT	LOF
p.L145V	2	335.121	WT	LOF
p.S260A	2	334.925	WT	LOF
p.S376A	1	332.032	WT	LOF
p.D228V	2	331.579	WT	LOF
p.G199E	14	327.209	WT	LOF
p.V147D	4	326.979	WT	LOF
p.P250A	2	326.754	WT	LOF
p.P223R	2	324.832	WT	LOF
p.T256K	4	324.324	WT	LOF
p.E180G	1	323.314	WT	LOF
p.D186H	5	318.628	WT	LOF
p.E171G	4	316.89	WT	LOF
p.L252H	2	316.701	WT	LOF
p.R267L	10	316.195	WT	LOF
p.P87Q	3	315.77	WT	LOF
p.K120Q	1	311.701	WT	LOF
p.N311H	1	308.61	WT	LOF
p.A347T	5	308.349	WT	LOF
p.R283G	2	307.84	WT	LOF
p.F113I	1	306.227	WT	LOF
p.T284S	1	302.494	WT	LOF
p.E171K	10	299.276	WT	LOF
p.A161V	9	297.57	WT	LOF
p.H233D	2	296.716	WT	LOF
p.D259E	3	295.959	WT	LOF
p.V216A	4	295.028	WT	LOF
p.G279R	9	294.918	WT	LOF
p.N235I	4	293.521	WT	LOF
p.E224G	2	291.495	WT	LOF
p.Q331H	12	291.172	WT	LOF
p.P191R	2	289.095	WT	LOF
p.E180D	6	286.42	WT	LOF
p.H178Y	9	285.089	WT	LOF
p.P191H	1	284.482	WT	LOF
p.M243R	2	284.047	WT	LOF
p.G226A	2	281.845	WT	LOF
p.K291E	3	281.807	WT	LOF
p.A161P	1	280.727	WT	LOF
p.T118R	1	279.442	WT	LOF
p.I254L	1	276.971	WT	LOF
p.D208G	5	275.506	WT	LOF
p.K305E	1	273.682	WT	LOF
p.P219T	2	273.44	WT	LOF
p.N131H	2	270.408	WT	LOF
p.M160T	2	267.593	WT	LOF
p.E204V	2	266.504	WT	LOF
p.H214Y	5	266.38	WT	LOF
p.N235Y	2	265.229	WT	LOF
p.F341C	1	263.975	WT	LOF
p.S94T	2	262.994	WT	LOF
p.V147I	6	261.954	WT	LOF
p.A138T	6	261.374	WT	LOF
p.M133L	2	260.143	WT	LOF
p.S185C	1	259.137	WT	LOF
p.R213G	5	258.53	WT	LOF
p.N235T	3	258.336	WT	LOF
p.L289R	1	256.865	WT	LOF
p.P152Q	6	256.218	WT	LOF
p.C275S	4	256.106	WT	LOF
p.A161G	1	256.048	WT	LOF
p.N235H	1	255.883	WT	LOF
p.G266A	3	255.723	WT	LOF
p.E346A	1	253.359	WT	LOF
p.E171V	1	251.04	WT	LOF
p.L330P	2	250.798	WT	LOF
p.E271D	3	249.822	WT	LOF
p.A189V	6	246.376	WT	LOF
p.G262D	6	244.948	WT	LOF
p.T253A	3	244.502	WT	LOF
p.K139E	4	242.873	WT	LOF
p.V225D	1	241.52	WT	LOF
p.L252F	11	240.11	WT	LOF
p.S240T	2	239.409	WT	LOF
p.A189P	2	236.696	WT	LOF
p.P128L	3	234.99	WT	LOF
p.A159S	6	234.897	WT	LOF
p.W23C	1	234.373	WT	LOF
p.G279V	4	234.04	WT	LOF
p.A161S	6	233.739	WT	LOF
p.R282Q	36	233.329	WT	LOF
p.D228A	2	232.338	WT	LOF
p.M160V	5	232.291	WT	LOF
p.P98L	6	231.737	WT	LOF
p.T256P	2	229.518	WT	LOF
p.P250S	13	226.761	WT	LOF
p.V157A	2	225.804	WT	LOF
p.D184Y	4	225.322	WT	LOF
p.G154D	7	225.011	WT	LOF
p.T140N	2	222.182	WT	LOF
p.S269G	3	220.273	WT	LOF
p.L188V	2	218.623	WT	LOF
p.F338I	1	216.855	WT	LOF
p.C229R	2	216.592	WT	LOF
p.R181H	33	209.955	WT	LOF
p.T170S	1	204.924	WT	LOF
p.G334W	4	204.774	WT	LOF
p.N345I	1	203.683	WT	LOF
p.R283C	19	201.466	WT	LOF
p.P322R	2	199.392	WT	LOF
p.D186G	4	198.793	WT	LOF
p.P142A	2	197.63	WT	LOF
p.R202G	1	197.612	WT	LOF
p.C277S	1	196.794	WT	LOF
p.F341S	1	195.506	WT	LOF
p.T123I	1	194.097	WT	LOF
p.F109S	5	193.958	WT	LOF
p.I254F	7	193.423	WT	LOF
p.K291R	4	192.195	WT	LOF
p.I232L	1	191.361	WT	LOF
p.P300R	1	190.743	WT	LOF
p.P98S	8	189.826	WT	LOF
p.V218A	3	188.809	WT	LOF
p.A307S	1	188.309	WT	LOF
p.R196L	2	186.157	WT	LOF
p.P13L	1	185.854	WT	LOF
p.A307V	3	182.687	WT	LOF
p.A347G	1	179.611	WT	LOF
p.L308V	2	178.662	WT	LOF
p.E287G	2	176.34	WT	LOF
p.S269T	2	176.145	WT	LOF
p.Q136L	2	175.519	WT	LOF
p.E224K	4	173.971	WT	LOF
p.G105C	9	173.67	WT	LOF
p.K139R	2	173.21	WT	LOF
p.S121F	1	173.064	WT	LOF
p.T18A	1	169.573	WT	LOF
p.P300L	7	169.179	WT	LOF
p.R282L	4	168.61	WT	LOF
p.S99P	1	168.548	WT	LOF
p.E285G	4	166.804	WT	LOF
p.C229G	1	166.058	WT	LOF
p.L348W	1	165.763	WT	LOF
p.E287A	1	165.23	WT	LOF
p.P219S	4	164.761	WT	LOF
p.R181L	4	164.504	WT	LOF
p.I162M	3	163.686	WT	LOF
p.M169I	10	162.768	WT	LOF
p.G226D	5	162.592	WT	LOF
p.I195L	1	162.108	WT	LOF
p.D259G	4	161.849	WT	LOF
p.D207A	1	161.39	WT	LOF
p.P222T	3	161.231	WT	LOF
p.P142S	3	159.193	WT	LOF
p.E171Q	4	158.692	WT	LOF
p.G334V	13	158.217	WT	LOF
p.E204D	2	158.102	WT	LOF
p.Y234F	1	158.008	WT	LOF
p.K120R	2	157.605	WT	LOF
p.A119D	1	155.863	WT	LOF
p.R181G	1	154.636	WT	LOF
p.L323R	1	153.1	WT	LOF
p.S116F	1	152.447	WT	LOF
p.D184H	6	151.586	WT	LOF
p.E221D	2	151.155	WT	LOF
p.M169V	3	150.899	WT	LOF
p.R290L	4	150.706	WT	LOF
p.P142T	2	150.149	WT	LOF
p.N311K	1	147.803	WT	LOF
p.I251T	3	147.285	WT	LOF
p.E285Q	4	146.652	WT	LOF
p.D259H	4	146.596	WT	LOF
p.L137M	2	145.428	WT	LOF
p.V225G	1	145.416	WT	LOF
p.R337G	1	143.667	WT	LOF
p.Y126H	2	142.674	WT	LOF
p.V143L	4	141.026	WT	LOF
p.R267W	36	140.492	WT	LOF
p.P219L	4	139.584	WT	LOF
p.G226S	3	137.813	WT	LOF
p.Q331P	1	137.726	WT	LOF
p.P223A	1	137.39	WT	LOF
p.S260F	3	135.313	WT	LOF
p.S260C	3	134.798	WT	LOF
p.S99F	4	134.538	WT	LOF
p.P219H	1	134.123	WT	LOF
p.I255V	3	133.402	WT	LOF
p.D228N	7	133.167	WT	LOF
p.N131T	1	132.929	WT	LOF
p.R181C	27	132.761	WT	LOF
p.K120N	2	132.483	WT	LOF
p.G226V	4	131.343	WT	LOF
p.K370Q	1	128.833	WT	LOF
p.K164R	1	126.728	WT	LOF
p.G199A	1	123.816	WT	LOF
p.T231A	2	123.445	WT	LOF
p.K292E	2	123.071	WT	LOF
p.K291N	3	120.775	WT	LOF
p.V225A	3	120.2	WT	LOF
p.T211A	3	119.854	WT	LOF
p.V225I	2	118.359	WT	LOF
p.L289P	2	117.888	WT	LOF
p.G154A	1	117.117	WT	LOF
p.K164Q	2	116.93	WT	LOF
p.M169T	4	116.788	WT	LOF
p.E198K	5	115.426	WT	LOF
p.C124F	1	115.046	WT	LOF
p.E287K	11	114.245	WT	LOF
p.Q167K	1	113.416	WT	LOF
p.L188M	1	113.059	WT	LOF
p.L264R	1	113.022	WT	LOF
p.L348F	5	112.807	WT	LOF
p.C124Y	2	110.973	WT	LOF
p.S376T	1	110.677	WT	LOF
p.T125M	18	109.688	WT	LOF
p.Y327D	1	109.451	WT	LOF
p.T118A	1	108.136	WT	LOF
p.R175C	23	107.701	WT	LOF
p.N131S	5	107.573	WT	LOF
p.T230N	2	107.02	WT	LOF
p.P250H	2	106.682	WT	LOF
p.G105S	2	106.671	WT	LOF
p.V97A	1	106.319	WT	LOF
p.H168D	1	106.149	WT	LOF
p.D186E	1	106.147	WT	LOF
p.G187C	2	105.563	WT	LOF
p.P177H	3	104.941	WT	LOF
p.N310H	1	104.223	WT	LOF
p.E221G	2	104.093	WT	LOF
p.I232V	5	103.957	WT	LOF
p.R158S	3	103.632	WT	LOF
p.I251V	2	103.289	WT	LOF
p.R181S	1	101.944	WT	LOF
p.K319E	2	101.518	WT	LOF
p.S315P	1	101.406	WT	LOF
p.E298V	2	100.966	WT	LOF
p.L323P	1	100.964	WT	LOF
p.S269R	1	100.715	WT	LOF
p.P223H	2	99.02	WT	LOF
p.K291M	1	98.9237	WT	LOF
p.N131K	2	98.8923	WT	LOF
p.N200D	1	98.7819	WT	LOF
p.T170P	1	95.2641	WT	LOF
p.P222A	1	94.8592	WT	LOF
p.L145M	1	94.6377	WT	LOF
p.G374C	2	93.6248	WT	LOF
p.G105D	3	91.1843	WT	LOF
p.H178N	3	91.1841	WT	LOF
p.P250T	1	90.5628	WT	LOF
p.H233Y	4	89.6063	WT	LOF
p.E180K	9	89.4918	WT	LOF
p.T377I	2	89.0163	WT	LOF
p.V147A	3	87.7625	WT	LOF
p.P222Q	1	86.0601	WT	LOF
p.K164T	2	85.4895	WT	LOF
p.L323V	1	84.911	WT	LOF
p.E221V	1	84.7326	WT	LOF
p.P309R	1	84.1039	WT	LOF
p.Y107C	1	82.6259	WT	LOF
p.R267G	4	82.496	WT	LOF
p.T253I	5	82.3932	WT	LOF
p.Q167E	1	82.1602	WT	LOF
p.P222S	2	81.5544	WT	LOF
p.N239I	1	80.8497	WT	LOF
p.P295L	4	80.5157	WT	WT
p.T102P	1	80.342	WT	LOF
p.M340V	1	79.5098	WT	LOF
p.P177T	1	77.7055	WT	LOF
p.N200I	2	77.0951	WT	LOF
p.G187V	3	76.5731	WT	LOF
p.K373R	1	75.9051	WT	LOF
p.L308M	2	75.1865	WT	LOF
p.V197A	2	74.616	WT	LOF
p.V97I	2	74.0767	WT	LOF
p.R333P	1	73.3238	WT	LOF
p.R196Q	4	72.9739	WT	LOF
p.G105A	1	72.6375	WT	LOF
p.A189S	1	72.0913	WT	LOF
p.H214L	1	71.5096	WT	LOF
p.G279W	2	69.4606	WT	LOF
p.H233Q	2	69.3915	WT	LOF
p.R267Q	13	69.1161	WT	LOF
p.R196G	1	68.532	WT	LOF
p.K351N	1	68.1162	WT	LOF
p.T231P	1	67.4361	WT	LOF
p.P191A	1	66.4244	WT	LOF
p.H214P	1	65.9094	WT	LOF
p.H168Q	1	64.1378	WT	LOF
p.E198G	1	63.8236	WT	LOF
p.A307T	2	63.8007	WT	LOF
p.S261C	1	63.5393	WT	LOF
p.G154C	2	63.4769	WT	LOF
p.N268K	1	63.2875	WT	LOF
p.K320N	4	61.5884	WT	LOF
p.V203M	2	61.3641	WT	LOF
p.L137V	1	61.2559	WT	LOF
p.V218L	1	60.7728	WT	LOF
p.S127C	2	59.3075	WT	LOF
p.T231N	1	58.5546	WT	LOF
p.N288D	1	58.2835	WT	LOF
p.I332V	1	57.5839	WT	LOF
p.K120T	1	56.5264	WT	LOF
p.T256I	3	56.1885	WT	LOF
p.D186V	1	55.9527	WT	LOF
p.G117E	2	55.8985	WT	LOF
p.E171A	1	55.3221	WT	LOF
p.R283H	15	55.0701	WT	LOF
p.A159T	9	54.9695	WT	LOF
p.S260Y	2	53.1851	WT	LOF
p.H380Y	1	53.0929	WT	LOF
p.F113L	4	52.7914	WT	LOF
p.K319R	1	52.7448	WT	LOF
p.E224V	1	52.3586	WT	LOF
p.G262S	2	51.9921	WT	LOF
p.T211S	1	49.8503	WT	LOF
p.V122L	1	49.0735	WT	LOF
p.Q16L	3	47.7613	WT	LOF
p.H168N	1	47.4355	WT	LOF
p.P222L	4	47.3193	WT	LOF
p.T170M	9	47.2859	WT	LOF
p.S227Y	1	47.0009	WT	LOF
p.T231I	2	46.9057	WT	LOF
p.D391Y	1	46.7146	WT	LOF
p.M237T	2	45.6823	WT	LOF
p.R379H	4	45.3558	WT	LOF
p.D208Y	3	44.8743	WT	LOF
p.T170A	1	44.6647	WT	LOF
p.G334A	1	44.4631	WT	LOF
p.L264P	1	44.3691	WT	LOF
p.D208H	1	43.6096	WT	LOF
p.P191T	1	43.4992	WT	LOF
p.H233R	1	43.2256	WT	LOF
p.L194V	3	42.4953	WT	LOF
p.S260P	1	42.481	WT	LOF
p.G154S	10	42.2016	WT	LOF
p.R283S	1	42.0553	WT	LOF
p.V147F	1	41.8817	WT	LOF
p.P322L	2	41.5192	WT	LOF
p.S378F	2	41.3837	WT	LOF
p.N247K	2	40.9905	WT	LOF
p.D7H	1	40.3558	WT	LOF
p.E204A	1	40.3276	WT	LOF
p.K319N	3	39.3744	WT	LOF
p.Q5H	1	39.332	WT	WT
p.C124S	1	38.8842	WT	LOF
p.E11K	4	38.5268	WT	LOF
p.F19S	1	38.4306	WT	LOF
p.N200S	2	36.8897	WT	LOF
p.Q354K	1	35.9247	WT	LOF
p.T312I	1	35.6356	WT	LOF
p.Q104L	1	35.1185	WT	LOF
p.H115Y	1	35.0792	WT	LOF
p.C182Y	2	34.6979	WT	LOF
p.P191L	3	34.463	WT	LOF
p.Q165R	2	33.6154	WT	LOF
p.R290C	9	33.1361	WT	LOF
p.Q136K	1	32.3804	WT	LOF
p.N288K	1	31.969	WT	LOF
p.S116P	1	31.7474	WT	LOF
p.S314C	1	31.0947	WT	LOF
p.D186N	7	30.1289	WT	LOF
p.P309S	5	29.81	WT	LOF
p.R333H	2	28.8887	WT	LOF
p.T230A	2	28.4992	WT	LOF
p.Q331R	2	27.6375	WT	LOF
p.E221K	3	27.5389	WT	LOF
p.R335L	2	27.4914	WT	LOF
p.M340I	1	27.0155	WT	LOF
p.W146C	2	26.8418	WT	LOF
p.G187R	1	26.1183	WT	LOF
p.D208N	2	25.9776	WT	LOF
p.K139T	1	24.5171	WT	LOF
p.D228H	1	24.3222	WT	LOF
p.L323M	1	23.757	WT	LOF
p.S314F	1	23.1289	WT	LOF
p.L265Q	1	22.7468	WT	LOF
p.I255M	1	22.7384	WT	LOF
p.F328S	1	22.5563	WT	LOF
p.R290S	1	22.1971	WT	LOF
p.A353T	1	21.5182	WT	LOF
p.T329I	1	21.1611	WT	LOF
p.L114F	1	20.3759	WT	LOF
p.S116C	1	20.2541	WT	LOF
p.M133V	1	19.7496	WT	LOF
p.T284I	1	19.013	WT	LOF
p.N310D	1	18.9506	WT	LOF
p.K305T	1	18.8331	WT	LOF
p.E339Q	1	18.7647	WT	LOF
p.G325V	1	18.7254	WT	LOF
p.K386N	1	18.6273	WT	LOF
p.F328V	1	18.5254	WT	LOF
p.E326K	2	18.1654	WT	LOF
p.I251M	1	18.1237	WT	LOF
p.P191S	4	18.1008	WT	LOF
p.R333C	3	17.4984	WT	LOF
p.D207Y	1	17.2253	WT	LOF
p.K381N	1	16.4953	WT	LOF
p.S376F	1	16.3648	WT	LOF
p.N345D	1	16.0779	WT	LOF
p.Q144K	1	16.0452	WT	LOF
p.S313C	1	15.8621	WT	LOF
p.A189T	4	15.6171	WT	LOF
p.V225F	2	15.5055	WT	LOF
p.E180Q	1	15.2959	WT	LOF
p.P316L	3	15.1916	WT	LOF
p.E271Q	4	14.5255	WT	LOF
p.S315C	1	14.2606	WT	LOF
p.R337P	1	13.7617	WT	LOF
p.C277R	1	13.354	WT	LOF
p.I195M	1	13.2123	WT	LOF
p.A189D	1	12.4742	WT	LOF
p.Q192K	1	12.4688	WT	LOF
p.T312A	1	11.3022	WT	LOF
p.A138D	1	10.76	WT	LOF
p.R202C	4	10.0411	WT	LOF
p.L93M	1	9.42027	WT	LOF
p.D391N	1	8.89786	WT	LOF
p.G117V	1	8.83235	WT	LOF
p.A138S	1	7.27405	WT	LOF
p.Q354H	1	6.86731	WT	LOF
p.S90F	2	6.40582	WT	LOF
p.S392L	1	5.50578	WT	LOF
p.G325A	1	5.01917	WT	LOF
p.E339K	1	3.25266	WT	LOF
p.S95F	3	3.15855	WT	LOF
p.A353V	1	2.96654	WT	LOF
p.L194I	1	2.63007	WT	LOF
p.S376C	1	2.44869	WT	LOF
p.S94L	1	1.70158	WT	LOF
p.P92L	1	1.31338	WT	LOF
p.P13S	2	1.06521	WT	LOF
p.E358K	1	0.643764	WT	LOF
p.P89L	1	0.532606	WT	LOF
p.P27S	2	0.334896	WT	LOF
