## Supplemental Table S5 for "Defining relative mutational difficulty to understand cancer formation and prevention"

### Sheet: Sheet1
Table S5 List of p53 mutations whose functionalities are annotated differently by revised count method and PHANTM
p53 mutation	Original count	Revised count	Functional prediction by our method	PHANTM annotation
p.V157F	215	10207.4	LOF	WT
p.D281E	39	3982.73	LOF	WT
p.G245D	147	3593.13	LOF	WT
p.T102I	8	2624.06	LOF	WT
p.R110L	40	2151.53	LOF	WT
p.E358V	3	1477.98	LOF	WT
p.E224D	17	1447.71	LOF	WT
p.Q144L	9	1378.51	LOF	WT
p.R249K	19	1300.28	LOF	WT
p.A276S	9	1284.51	LOF	WT
p.R175P	7	1246.74	LOF	WT
p.K120M	10	1202.76	LOF	WT
p.A161D	16	1190.69	LOF	WT
p.N239K	8	1132.32	LOF	WT
p.M243L	11	1118.42	LOF	WT
p.N247D	5	1100.7	LOF	WT
p.K139N	15	1035.97	LOF	WT
p.Q167R	4	985.182	LOF	WT
p.M246I	32	957.123	LOF	WT
p.R202S	5	929.317	LOF	WT
p.Q192R	7	924.176	LOF	WT
p.C277W	4	909.649	LOF	WT
p.G105R	4	696.59	WT	LOF
p.V143A	15	691.957	WT	LOF
p.L130F	17	683.856	WT	LOF
p.C124G	4	683.016	WT	LOF
p.Y205H	12	677.626	WT	LOF
p.M246L	7	676.907	WT	LOF
p.L130P	6	673.776	WT	LOF
p.R158H	95	672.526	WT	LOF
p.T211P	4	661.482	WT	LOF
p.I232N	7	657.287	WT	LOF
p.F134I	3	650.615	WT	LOF
p.F270V	8	644.38	WT	LOF
p.P223L	7	640.983	WT	LOF
p.M237V	11	640.143	WT	LOF
p.M133T	6	634.318	WT	LOF
p.P190R	6	622.104	WT	LOF
p.N239Y	6	622	WT	LOF
p.C124R	5	619.727	WT	LOF
p.S183P	3	617.149	WT	LOF
p.F212I	2	614.393	WT	LOF
p.L194F	28	609.608	WT	LOF
p.L344P	4	596.06	WT	LOF
p.P300A	2	586.316	WT	LOF
p.D281A	2	560.259	WT	LOF
p.I254T	5	557.728	WT	LOF
p.E204G	5	554.802	WT	LOF
p.T125P	3	543.681	WT	LOF
p.F113S	4	532.307	WT	LOF
p.V173E	4	529.594	WT	LOF
p.C238W	4	526.686	WT	LOF
p.I251L	3	526.589	WT	LOF
p.P190A	2	524.928	WT	LOF
p.V157L	6	511.708	WT	LOF
p.L194P	11	485.136	WT	LOF
p.V143G	3	473.518	WT	LOF
p.V197M	13	463.785	WT	LOF
p.Q136P	3	463.477	WT	LOF
p.W146G	1	459.812	WT	LOF
p.S215N	14	457.598	WT	LOF
p.E258Q	9	447.477	WT	LOF
p.K139Q	2	435.134	WT	LOF
p.M160K	4	431.332	WT	LOF
p.R213P	7	424.532	WT	LOF
p.A189G	2	419.179	WT	LOF
p.E271V	9	417.711	WT	LOF
p.P152A	2	416.997	WT	LOF
p.P92A	1	405.359	WT	LOF
p.D207G	3	397.914	WT	LOF
p.V217E	3	382.501	WT	LOF
p.N247T	5	381.709	WT	LOF
p.T253P	3	379.937	WT	LOF
p.S215T	4	373.489	WT	LOF
p.P295A	1	366.576	WT	LOF
p.R213Q	46	364.409	WT	LOF
p.S240C	3	352.065	WT	LOF
p.P142L	8	342.574	WT	LOF
p.E286D	4	342.312	WT	LOF
p.V203L	7	342.196	WT	LOF
p.P190T	8	341.846	WT	LOF
p.V147D	4	326.979	WT	LOF
p.P250A	2	326.754	WT	LOF
p.E171G	4	316.89	WT	LOF
p.K120Q	1	311.701	WT	LOF
p.F212V	2	311.028	WT	LOF
p.N268I	1	307.763	WT	LOF
p.E294G	2	306.183	WT	LOF
p.E180D	6	286.42	WT	LOF
p.M243R	2	284.047	WT	LOF
p.G226A	2	281.845	WT	LOF
p.N131H	2	270.408	WT	LOF
p.N210T	1	267.587	WT	LOF
p.F341C	1	263.975	WT	LOF
p.R213G	5	258.53	WT	LOF
p.N235T	3	258.336	WT	LOF
p.N235H	1	255.883	WT	LOF
p.L330P	2	250.798	WT	LOF
p.T253A	3	244.502	WT	LOF
p.A189P	2	236.696	WT	LOF
p.P128L	3	234.99	WT	LOF
p.T256P	2	229.518	WT	LOF
p.V157A	2	225.804	WT	LOF
p.F341S	1	195.506	WT	LOF
p.F109S	5	193.958	WT	LOF
p.H297P	1	188.612	WT	LOF
p.S269T	2	176.145	WT	LOF
p.K139R	2	173.21	WT	LOF
p.S116F	1	152.447	WT	LOF
p.V225G	1	145.416	WT	LOF
p.Y126H	2	142.674	WT	LOF
p.P223A	1	137.39	WT	LOF
p.N131T	1	132.929	WT	LOF
p.T211A	3	119.854	WT	LOF
p.L264R	1	113.022	WT	LOF
p.D148V	2	101.303	WT	LOF
p.P301Q	1	96.6739	WT	LOF
p.N263I	2	96.3873	WT	LOF
p.T170P	1	95.2641	WT	LOF
p.P222A	1	94.8592	WT	LOF
p.E180K	9	89.4918	WT	LOF
p.R267G	4	82.496	WT	LOF
p.N239I	1	80.8497	WT	LOF
p.G105A	1	72.6375	WT	LOF
p.H214L	1	71.5096	WT	LOF
p.T231P	1	67.4361	WT	LOF
p.H214P	1	65.9094	WT	LOF
p.S127C	2	59.3075	WT	LOF
p.P153A	1	40.8532	WT	LOF
p.P191L	3	34.463	WT	LOF
p.Q165R	2	33.6154	WT	LOF
p.N288K	1	31.969	WT	WT
p.L265Q	1	22.7468	WT	LOF
p.P191S	4	18.1008	WT	LOF
p.E180Q	1	15.2959	WT	LOF
p.E271Q	4	14.5255	WT	LOF
p.R337P	1	13.7617	WT	LOF
p.P27S	2	0.334896	WT	LOF
