## Supplemental Table S6 for "Defining relative mutational difficulty to understand cancer formation and prevention"

### Sheet: 工作表1
Table S6 List of p53, PTEN and INK4A mutants analyzed in this study
p53 mutants
AA mt	Original count	Revised count	Functional prediction
F113V	6	1076.75	LOF
Y126D	11	2395.11	LOF
S127F	60	1589.56	LOF
P128S	7	319.898	WT
L130F	17	683.856	WT
L130R	8	989.285	LOF
N131Y	12	1044.9	LOF
K132N	78	2671.81	LOF
K132Q	17	3742.77	LOF
M133R	11	2407.54	LOF
F134L	31	2640.76	LOF
C135F	66	2460.31	LOF
C135Y	73	3144.83	LOF
A138P	20	2873.29	LOF
L145P	21	2656.08	LOF
L145Q	24	3522.05	LOF
T150I	6	276.181	WT
P152L	90	781.128	-
P152S	27	816.15	-
P152R	5	937.372	LOF
G154V	51	1953.81	LOF
R156P	32	5831.64	LOF
V157I	11	61.6175	WT
V157G	18	3416.23	LOF
V157F	215	10207.4	LOF
R158H	95	672.526	WT
R158L	85	4678.98	LOF
A159P	33	2329.65	LOF
M160I	9	414.879	WT
M160L	3	857.644	-
Y163C	171	5972.08	LOF
H168Y	9	377.959	WT
H168R	18	1587.6	LOF
H168P	17	3444.72	LOF
R175C	23	107.701	WT
R175G	27	4631.19	LOF
R175H	1258	6865.08	LOF
C176W	21	3564.03	LOF
P177L	24	610.202	WT
P177S	13	515.432	WT
P177R	18	2886.58	LOF
R181C	27	132.761	WT
R181P	18	1602.88	LOF
Q192H	5	352.155	WT
H193Y	58	3393.82	LOF
H193P	19	4955.05	LOF
H193L	59	8616.07	LOF
L194F	28	609.608	WT
L194R	70	4876.5	LOF
I195F	39	3349.69	LOF
V197M	13	463.785	WT
V197E	11	2138.28	LOF
V203E	7	1513.52	LOF
H214Y	5	266.38	WT
V216G	6	968.05	LOF
Y220H	19	1710.33	LOF
Y220N	24	3194.42	LOF
Y220S	20	3123.42	LOF
Y220C	365	7856.26	LOF
Y234C	113	4717.45	LOF
M237I	161	9117.91	LOF
C238F	56	4144.1	LOF
G245A	11	2198.23	LOF
R248Q	850	5984.02	LOF
R249S	478	13059.3	LOF
P250S	13	226.761	WT
I251V	2	103.289	WT
I251N	10	1267.34	LOF
I251S	17	4970.42	LOF
I251F	7	910.643	LOF
L252F	11	240.11	WT
I254N	6	1186.65	LOF
I255T	9	893.411	LOF
I255N	11	1579.37	LOF
I255F	32	3453.27	LOF
L257Q	13	1714.25	LOF
E258D	19	2639.55	LOF
E258G	12	1007.33	LOF
D259N	6	355.863	WT
R267P	27	2222.98	LOF
R267W	36	140.492	WT
V272A	7	666.991	WT
C277G	11	1556.97	LOF
D281V	9	1156.29	LOF
R282Q	36	233.329	WT
R282P	20	1918.99	LOF
E286G	23	2477.06	LOF
INK4a mutants
AA mt	Original count	Revised count	Functional prediction
R24P	6	1069	LOF
D74A	6	615	LOF
A76T	7	26	WT
P81L	14	255	LOF
D84V	4	158	LOF
L97P	5	563	LOF
L97R	5	614	LOF
R99Q	3	21	WT
A102E	6	330	LOF
A102V	6	41	WT
D108H	7	359	LOF
L130Q	5	1837	LOF
R131H	5	87	WT
PTEN mutants
AA mt	Original count	Revised count	Functional prediction
Y27N	5	838	LOF
H123Y	8	226	WT
C124S	5	585	LOF
R130L	23	463	LOF
R130P	13	1566	LOF
I135K	5	924	LOF
C136Y	15	492	LOF
R142W	9	13	WT
G165R	12	340	WT
R173C	47	200	WT
R173H	36	218	WT
P246L	11	76	WT
