## Supplemental Table S7 for "Defining relative mutational difficulty to understand cancer formation and prevention"

### Sheet: Sheet1
Table S7 List of primers used for mutagenesis experiments
Each mutant was cloned with two sets of primers using the overlap-extension PCR method.
Human p53	Primer sequence
F113V	F1	CGGGAATTCATGGAGGAGCCGCAGTCAG
	R2	CGGCTCGAGTCAGTCTGAGTCAGGCCCTTCT
	F2	GGGCGTCTTGCATTCTG
	R1	TGCAAGACGCCCAGAC
Y126D	F1	CGGGAATTCATGGAGGAGCCGCAGTCAG
	R2	CGGCTCGAGTCAGTCTGAGTCAGGCCCTTCT
	F2	CACGGACTCCCCTGCC
	R1	GGGGAGTCCGTGCAAG
S127F	F1	CGGGAATTCATGGAGGAGCCGCAGTCAG
	R2	CGGCTCGAGTCAGTCTGAGTCAGGCCCTTCT
	F2	TGACTTGCACGTACTTCCCTGCCCTCAACAA
	R1	TTGTTGAGGGCAGGGAAGTACGTGCAAGTCA
P128S	F1	CGGGAATTCATGGAGGAGCCGCAGTCAG
	R2	CGGCTCGAGTCAGTCTGAGTCAGGCCCTTCT
	F2	ACTTGCACGTACTCCTCTGCCCTCAACAAGA
	R1	TCTTGTTGAGGGCAGAGGAGTACGTGCAAGT
L130F	F1	CGGGAATTCATGGAGGAGCCGCAGTCAG
	R2	CGGCTCGAGTCAGTCTGAGTCAGGCCCTTCT
	F2	CTGCCTTCAACAAGATGTTT
	R1	TTGTTGAAGGCAGGGGA
L130R	F1	CGGGAATTCATGGAGGAGCCGCAGTCAG
	R2	CGGCTCGAGTCAGTCTGAGTCAGGCCCTTCT
	F2	TGCCCGCAACAAGATG
	R1	TTGTTGCGGGCAGGG
N131Y	F1	CGGGAATTCATGGAGGAGCCGCAGTCAG
	R2	CGGCTCGAGTCAGTCTGAGTCAGGCCCTTCT
	F2	CCCTCTACAAGATGTTTTGC
	R1	ATCTTGTAGAGGGCAGGG
K132N	F1	CGGGAATTCATGGAGGAGCCGCAGTCAG
	R2	CGGCTCGAGTCAGTCTGAGTCAGGCCCTTCT
	F2	CCTGCCCTCAACAACATGTTTTGCCAACTGG
	R1	CCAGTTGGCAAAACATGTTGTTGAGGGCAGG
K132Q	F1	CGGGAATTCATGGAGGAGCCGCAGTCAG
	R2	CGGCTCGAGTCAGTCTGAGTCAGGCCCTTCT
	F2	CAACCAGATGTTTTGCCAACTGGC
	R1	ACATCTGGTTGAGGGCAGGGGA
M133R	F1	CGGGAATTCATGGAGGAGCCGCAGTCAG
	R2	CGGCTCGAGTCAGTCTGAGTCAGGCCCTTCT
	F2	CAAGAGGTTTTGCCAACTG
	R1	AAAACCTCTTGTTGAGGGC
F134L	F1	CGGGAATTCATGGAGGAGCCGCAGTCAG
	R2	CGGCTCGAGTCAGTCTGAGTCAGGCCCTTCT
	F2	GATGCTTTGCCAACTGGCCAAGA
	R1	GCAAAGCATCTTGTTGAGGGCA
C135F	F1	CGGGAATTCATGGAGGAGCCGCAGTCAG
	R2	CGGCTCGAGTCAGTCTGAGTCAGGCCCTTCT
	F2	TCAACAAGATGTTTTTCCAACTGGCCAAGAC
	R1	GTCTTGGCCAGTTGGAAAAACATCTTGTTGA
C135Y	F1	CGGGAATTCATGGAGGAGCCGCAGTCAG
	R2	CGGCTCGAGTCAGTCTGAGTCAGGCCCTTCT
	F2	TTTTACCAACTGGCCAAGACCTGC
	R1	TGGTAAAACATCTTGTTGAGGGCAGG
A138P	F1	CGGGAATTCATGGAGGAGCCGCAGTCAG
	R2	CGGCTCGAGTCAGTCTGAGTCAGGCCCTTCT
	F2	AACTGCCCAAGACCTGCCCTG
	R1	CTTGGGCAGTTGGCAAAACATCTT
L145P	F1	CGGGAATTCATGGAGGAGCCGCAGTCAG
	R2	CGGCTCGAGTCAGTCTGAGTCAGGCCCTTCT
	F2	TGCAGCCGTGGGTTG
	R1	ACCCACGGCTGCACA
L145Q	F1	CGGGAATTCATGGAGGAGCCGCAGTCAG
	R2	CGGCTCGAGTCAGTCTGAGTCAGGCCCTTCT
	F2	GCAGCAGTGGGTTGATTC
	R1	ACCCACTGCTGCACAG
T150I	F1	CGGGAATTCATGGAGGAGCCGCAGTCAG
	R2	CGGCTCGAGTCAGTCTGAGTCAGGCCCTTCT
	F2	TTCCATACCCCCGCCCGGC
	R1	GGGGTATGGAATCAACCCACAGCT
P152L	F1	CGGGAATTCATGGAGGAGCCGCAGTCAG
	R2	CGGCTCGAGTCAGTCTGAGTCAGGCCCTTCT
	F2	CCCCTGCCCGGCACC
	R1	CGGGCAGGGGTGTGGA
P152S	F1	CGGGAATTCATGGAGGAGCCGCAGTCAG
	R2	CGGCTCGAGTCAGTCTGAGTCAGGCCCTTCT
	F2	ACCCTCGCCCGGC
	R1	GGGCGAGGGTGTGG
P152R	F1	CGGGAATTCATGGAGGAGCCGCAGTCAG
	R2	CGGCTCGAGTCAGTCTGAGTCAGGCCCTTCT
	F2	ACCCCGGCCCGGC
	R1	GGGCCGGGGTGTGG
G154V	F1	CGGGAATTCATGGAGGAGCCGCAGTCAG
	R2	CGGCTCGAGTCAGTCTGAGTCAGGCCCTTCT
	F2	CCACACCCCCGCCCGTCACCCGCGTCCGCGC
	R1	GCGCGGACGCGGGTGACGGGCGGGGGTGTGG
R156P	F1	CGGGAATTCATGGAGGAGCCGCAGTCAG
	R2	CGGCTCGAGTCAGTCTGAGTCAGGCCCTTCT
	F2	CCGCCCGGCACCCCCGTCCGCGCCATG
	R1	CATGGCGCGGACGGGGGTGCCGGGCGG
V157I	F1	CGGGAATTCATGGAGGAGCCGCAGTCAG
	R2	CGGCTCGAGTCAGTCTGAGTCAGGCCCTTCT
	F2	CCGCATCCGCGCCAT
	R1	CGCGGATGCGGGTGC
V157G	F1	CGGGAATTCATGGAGGAGCCGCAGTCAG
	R2	CGGCTCGAGTCAGTCTGAGTCAGGCCCTTCT
	F2	CCGCGGCCGCGCCAT
	R1	GCGCGGCCGCGGG
V157F	F1	CGGGAATTCATGGAGGAGCCGCAGTCAG
	R2	CGGCTCGAGTCAGTCTGAGTCAGGCCCTTCT
	F2	GCCCGGCACCCGCTTCCGCGCCATGGC
	R1	GCCATGGCGCGGAAGCGGGTGCCGGGC
R158H	F1	CGGGAATTCATGGAGGAGCCGCAGTCAG
	R2	CGGCTCGAGTCAGTCTGAGTCAGGCCCTTCT
	F2	CGTCCACGCCATGGC
	R1	GGCGTGGACGCGGG
R158L	F1	CGGGAATTCATGGAGGAGCCGCAGTCAG
	R2	CGGCTCGAGTCAGTCTGAGTCAGGCCCTTCT
	F2	CGGCACCCGCGTCCTCGCCATGGCCATCTA
	R1	TAGATGGCCATGGCGAGGACGCGGGTGCCG
A159P	F1	CGGGAATTCATGGAGGAGCCGCAGTCAG
	R2	CGGCTCGAGTCAGTCTGAGTCAGGCCCTTCT
	F2	CCGCCCCATGGCCATCTACAA
	R1	GGGCGGACGCGGGTGC
M160I	F1	CGGGAATTCATGGAGGAGCCGCAGTCAG
	R2	CGGCTCGAGTCAGTCTGAGTCAGGCCCTTCT
	F2	CGCCATAGCCATCTACAAG
	R1	TGGCTATGGCGCGGA
M160L	F1	CGGGAATTCATGGAGGAGCCGCAGTCAG
	R2	CGGCTCGAGTCAGTCTGAGTCAGGCCCTTCT
	F2	CGCCCTGGCCATCTACA
	R1	ATGGCCAGGGCGCGG
Y163C	F1	CGGGAATTCATGGAGGAGCCGCAGTCAG
	R2	CGGCTCGAGTCAGTCTGAGTCAGGCCCTTCT
	F2	GCGCCATGGCCATCTGCAAGCAGTCACAGC
	R1	GCTGTGACTGCTTGCAGATGGCCATGGCGC
H168Y	F1	CGGGAATTCATGGAGGAGCCGCAGTCAG
	R2	CGGCTCGAGTCAGTCTGAGTCAGGCCCTTCT
	F2	CACAGTACATGACGGAGGTTGTGA
	R1	CATGTACTGTGACTGCTTGTAGATGG
H168R	F1	CGGGAATTCATGGAGGAGCCGCAGTCAG
	R2	CGGCTCGAGTCAGTCTGAGTCAGGCCCTTCT
	F2	ACAGCGCATGACGGAGGTTGT
	R1	CCGTCATGCGCTGTGACTGCTTG
H168P	F1	CGGGAATTCATGGAGGAGCCGCAGTCAG
	R2	CGGCTCGAGTCAGTCTGAGTCAGGCCCTTCT
	F2	CAGCCCATGACGGAGGTTGTGA
	R1	GTCATGGGCTGTGACTGCTTGTAG
R175C	F1	CGGGAATTCATGGAGGAGCCGCAGTCAG
	R2	CGGCTCGAGTCAGTCTGAGTCAGGCCCTTCT
	F2	GACGGAGGTTGTGAGGtGCTGCCCCCACCATG
	R1	CATGGTGGGGGCAGCaCCTCACAACCTCCGTC
R175G	F1	CGGGAATTCATGGAGGAGCCGCAGTCAG
	R2	CGGCTCGAGTCAGTCTGAGTCAGGCCCTTCT
	F2	TGAGGGGCTGCCCCC
	R1	GGGCAGCCCCTCACA
R175H	F1	CGGGAATTCATGGAGGAGCCGCAGTCAG
	R2	CGGCTCGAGTCAGTCTGAGTCAGGCCCTTCT
	F2	AGGTTGTGAGGCACTGCCCCCACCATGAG
	R1	CTCATGGTGGGGGCAGTGCCTCACAACCT
C176W	F1	CGGGAATTCATGGAGGAGCCGCAGTCAG
	R2	CGGCTCGAGTCAGTCTGAGTCAGGCCCTTCT
	F2	CGCTGGCCCCACCATGAG
	R1	GGGCCAGCGCCTCACAACC
P177L	F1	CGGGAATTCATGGAGGAGCCGCAGTCAG
	R2	CGGCTCGAGTCAGTCTGAGTCAGGCCCTTCT
	F2	TGCCTCCACCATGAGC
	R1	GTGGAGGCAGCGCC
P177S	F1	CGGGAATTCATGGAGGAGCCGCAGTCAG
	R2	CGGCTCGAGTCAGTCTGAGTCAGGCCCTTCT
	F2	CTGCTCCCACCATGAGC
	R1	TGGTGGGAGCAGCGC
P177R	F1	CGGGAATTCATGGAGGAGCCGCAGTCAG
	R2	CGGCTCGAGTCAGTCTGAGTCAGGCCCTTCT
	F2	TGCCGCCACCATGAG
	R1	GTGGCGGCAGCGC
R181C	F1	CGGGAATTCATGGAGGAGCCGCAGTCAG
	R2	CGGCTCGAGTCAGTCTGAGTCAGGCCCTTCT
	F2	ATGAGTGCTGCTCAGATA
	R1	AGCAGCACTCATGGTG
R181P	F1	CGGGAATTCATGGAGGAGCCGCAGTCAG
	R2	CGGCTCGAGTCAGTCTGAGTCAGGCCCTTCT
	F2	TGAGCCCTGCTCAGAT
	R1	AGCAGGGCTCATGGTG
Q192H	F1	CGGGAATTCATGGAGGAGCCGCAGTCAG
	R2	CGGCTCGAGTCAGTCTGAGTCAGGCCCTTCT
	F2	CCTCATCATCTTATCCGAGTGGAAGG
	R1	ATGATGAGGAGGGGCCAGACCAT
H193Y	F1	CGGGAATTCATGGAGGAGCCGCAGTCAG
	R2	CGGCTCGAGTCAGTCTGAGTCAGGCCCTTCT
	F2	CTCAGTATCTTATCCGAGTGGAAGG
	R1	TAAGATACTGAGGAGGGGCCAGAC
H193P	F1	CGGGAATTCATGGAGGAGCCGCAGTCAG
	R2	CGGCTCGAGTCAGTCTGAGTCAGGCCCTTCT
	F2	TCAGCCTCTTATCCGAGTGGAAG
	R1	TAAGAGGCTGAGGAGGGGCCA
H193L	F1	CGGGAATTCATGGAGGAGCCGCAGTCAG
	R2	CGGCTCGAGTCAGTCTGAGTCAGGCCCTTCT
	F2	GGCCCCTCCTCAGCTTCTTATCCGAGTGGAAGG
	R1	CCTTCCACTCGGATAAGAAGCTGAGGAGGGGCC
L194F	F1	CGGGAATTCATGGAGGAGCCGCAGTCAG
	R2	CGGCTCGAGTCAGTCTGAGTCAGGCCCTTCT
	F2	AGCATTTTATCCGAGTGG
	R1	GATAAAATGCTGAGGAGGG
L194R	F1	CGGGAATTCATGGAGGAGCCGCAGTCAG
	R2	CGGCTCGAGTCAGTCTGAGTCAGGCCCTTCT
	F2	CATCGTATCCGAGTGGAAGGAAATTT
	R1	GGATACGATGCTGAGGAGGGGC
I195F	F1	CGGGAATTCATGGAGGAGCCGCAGTCAG
	R2	CGGCTCGAGTCAGTCTGAGTCAGGCCCTTCT
	F2	GCCCCTCCTCAGCATCTTTTCCGAGTGGAAGGA
	R1	TCCTTCCACTCGGAAAAGATGCTGAGGAGGGGC
V197M	F1	CGGGAATTCATGGAGGAGCCGCAGTCAG
	R2	CGGCTCGAGTCAGTCTGAGTCAGGCCCTTCT
	F2	CCGAATGGAAGGAAATTTGC
	R1	CTTCCATTCGGATAAGATGC
V197E	F1	CGGGAATTCATGGAGGAGCCGCAGTCAG
	R2	CGGCTCGAGTCAGTCTGAGTCAGGCCCTTCT
	F2	CCGAGAGGAAGGAAATTTG
	R1	CTTCCTCTCGGATAAGATG
V203E	F1	CGGGAATTCATGGAGGAGCCGCAGTCAG
	R2	CGGCTCGAGTCAGTCTGAGTCAGGCCCTTCT
	F2	GCGTGAGGAGTATTTGGATG
	R1	ACTCCTCACGCAAATTTCC
H214Y	F1	CGGGAATTCATGGAGGAGCCGCAGTCAG
	R2	CGGCTCGAGTCAGTCTGAGTCAGGCCCTTCT
	F2	TCGATATAGTGTGGTGGTGC
	R1	ACACTATATCGAAAAGTGTTTCT
V216G	F1	CGGGAATTCATGGAGGAGCCGCAGTCAG
	R2	CGGCTCGAGTCAGTCTGAGTCAGGCCCTTCT
	F2	ATAGTGGGGTGGTGCC
	R1	CACCCCACTATGTCGAAA
Y220H	F1	CGGGAATTCATGGAGGAGCCGCAGTCAG
	R2	CGGCTCGAGTCAGTCTGAGTCAGGCCCTTCT
	F2	GGTGCCCCATGAGCCGCCT
	R1	TCATGGGGCACCACCACACTATGT
Y220N	F1	CGGGAATTCATGGAGGAGCCGCAGTCAG
	R2	CGGCTCGAGTCAGTCTGAGTCAGGCCCTTCT
	F2	GCCCAATGAGCCGCCTGAG
	R1	GCTCATTGGGCACCACCACACTA
Y220S	F1	CGGGAATTCATGGAGGAGCCGCAGTCAG
	R2	CGGCTCGAGTCAGTCTGAGTCAGGCCCTTCT
	F2	CCTCTGAGCCGCCTGAGGT
	R1	TCAGAGGGCACCACCACACTATG
Y220C	F1	CGGGAATTCATGGAGGAGCCGCAGTCAG
	R2	CGGCTCGAGTCAGTCTGAGTCAGGCCCTTCT
	F2	GTGGTGGTGCCCTGTGAGCCGCCTGAGGT
	R1	ACCTCAGGCGGCTCACAGGGCACCACCAC
Y234C	F1	CGGGAATTCATGGAGGAGCCGCAGTCAG
	R2	CGGCTCGAGTCAGTCTGAGTCAGGCCCTTCT
	F2	CTGTACCACCATCCACTGCAACTACATGTGTAAC
	R1	GTTACACATGTAGTTGCAGTGGATGGTGGTACAG
M237I	F1	CGGGAATTCATGGAGGAGCCGCAGTCAG
	R2	CGGCTCGAGTCAGTCTGAGTCAGGCCCTTCT
	F2	CTACATATGTAACAGTTCCTGCATGGG
	R1	GTTACATATGTAGTTGTAGTGGATGGTGG
C238F	F1	CGGGAATTCATGGAGGAGCCGCAGTCAG
	R2	CGGCTCGAGTCAGTCTGAGTCAGGCCCTTCT
	F2	CATGTTTAACAGTTCCTGCATGGGC
	R1	CTGTTAAACATGTAGTTGTAGTGGATGGTG
G245A	F1	CGGGAATTCATGGAGGAGCCGCAGTCAG
	R2	CGGCTCGAGTCAGTCTGAGTCAGGCCCTTCT
	F2	GGCGCCATGAACCGGA
	R1	TTCATGGCGCCCATGC
R248Q	F1	CGGGAATTCATGGAGGAGCCGCAGTCAG
	R2	CGGCTCGAGTCAGTCTGAGTCAGGCCCTTCT
	F2	GGGCGGCATGAACCAGAGGCCCATCCTCACC
	R1	GGTGAGGATGGGCCTCTGGTTCATGCCGCCC
R249S	F1	CGGGAATTCATGGAGGAGCCGCAGTCAG
	R2	CGGCTCGAGTCAGTCTGAGTCAGGCCCTTCT
	F2	GGCATGAACCGGAGTCCCATCCTCACCATCA
	R1	TGATGGTGAGGATGGGACTCCGGTTCATGCC
P250S	F1	CGGGAATTCATGGAGGAGCCGCAGTCAG
	R2	CGGCTCGAGTCAGTCTGAGTCAGGCCCTTCT
	F2	GAGGTCCATCCTCACCAT
	R1	GGATGGACCTCCGGTTC
I251V	F1	CGGGAATTCATGGAGGAGCCGCAGTCAG
	R2	CGGCTCGAGTCAGTCTGAGTCAGGCCCTTCT
	F2	GGCCCGTCCTCACCATC
	R1	GTGAGGACGGGCCTCC
I251N	F1	CGGGAATTCATGGAGGAGCCGCAGTCAG
	R2	CGGCTCGAGTCAGTCTGAGTCAGGCCCTTCT
	F2	GCCCAACCTCACCATCATCACAC
	R1	GAGGTTGGGCCTCCGGTTCATG
I251S	F1	CGGGAATTCATGGAGGAGCCGCAGTCAG
	R2	CGGCTCGAGTCAGTCTGAGTCAGGCCCTTCT
	F2	GAACCGGAGGCCCAGCCTCACCATCATCACAC
	R1	GTGTGATGATGGTGAGGCTGGGCCTCCGGTTC
I251F	F1	CGGGAATTCATGGAGGAGCCGCAGTCAG
	R2	CGGCTCGAGTCAGTCTGAGTCAGGCCCTTCT
	F2	GCCCTTCCTCACCATCATCACACT
	R1	TGAGGAAGGGCCTCCGGTTCAT
L252F	F1	CGGGAATTCATGGAGGAGCCGCAGTCAG
	R2	CGGCTCGAGTCAGTCTGAGTCAGGCCCTTCT
	F2	GAACCGGAGGCCCATCtTCACCATCATCACAC
	R1	GTGTGATGATGGTGAaGATGGGCCTCCGGTTC
I254N	F1	CGGGAATTCATGGAGGAGCCGCAGTCAG
	R2	CGGCTCGAGTCAGTCTGAGTCAGGCCCTTCT
	F2	ACCAACATCACACTGGAAGACTCCA
	R1	GATGTTGGTGAGGATGGGCCTCC
I255T	F1	CGGGAATTCATGGAGGAGCCGCAGTCAG
	R2	CGGCTCGAGTCAGTCTGAGTCAGGCCCTTCT
	F2	CATCACCACACTGGAAGACTCCA
	R1	GTGTGGTGATGGTGAGGATGGGCC
I255N	F1	CGGGAATTCATGGAGGAGCCGCAGTCAG
	R2	CGGCTCGAGTCAGTCTGAGTCAGGCCCTTCT
	F2	CATCAACACACTGGAAGACTCCAGT
	R1	TGTGTTGATGGTGAGGATGGGCC
I255F	F1	CGGGAATTCATGGAGGAGCCGCAGTCAG
	R2	CGGCTCGAGTCAGTCTGAGTCAGGCCCTTCT
	F2	GCCCATCCTCACCATCTTCACACTGGAAGACT
	R1	AGTCTTCCAGTGTGAAGATGGTGAGGATGGGC
L257Q	F1	CGGGAATTCATGGAGGAGCCGCAGTCAG
	R2	CGGCTCGAGTCAGTCTGAGTCAGGCCCTTCT
	F2	CACACAGGAAGACTCCAGTGGTAATC
	R1	GTCTTCCTGTGTGATGATGGTGAGG
E258D	F1	CGGGAATTCATGGAGGAGCCGCAGTCAG
	R2	CGGCTCGAGTCAGTCTGAGTCAGGCCCTTCT
	F2	ACTGGATGACTCCAGTGGTA
	R1	GAGTCATCCAGTGTGATGATG
E258G	F1	CGGGAATTCATGGAGGAGCCGCAGTCAG
	R2	CGGCTCGAGTCAGTCTGAGTCAGGCCCTTCT
	F2	CACTGGGAGACTCCAGTGGTAATCT
	R1	GGAGTCTCCCAGTGTGATGATGGT
D259N	F1	CGGGAATTCATGGAGGAGCCGCAGTCAG
	R2	CGGCTCGAGTCAGTCTGAGTCAGGCCCTTCT
	F2	CCATCATCACACTGGAAaACTCCAGTGGTAAT
	R1	ATTACCACTGGAGTtTTCCAGTGTGATGATGG
R267P	F1	CGGGAATTCATGGAGGAGCCGCAGTCAG
	R2	CGGCTCGAGTCAGTCTGAGTCAGGCCCTTCT
	F2	GGACCGAACAGCTTTGA
	R1	TGTTCGGTCCCAGTAGAT
R267W	F1	CGGGAATTCATGGAGGAGCCGCAGTCAG
	R2	CGGCTCGAGTCAGTCTGAGTCAGGCCCTTCT
	F2	TGGGATGGAACAGCTTT
	R1	TGTTCCATCCCAGTAGATT
V272A	F1	CGGGAATTCATGGAGGAGCCGCAGTCAG
	R2	CGGCTCGAGTCAGTCTGAGTCAGGCCCTTCT
	F2	TGAGGCGCGTGTTTGTG
	R1	ACACGCGCCTCAAAGC
C277G	F1	CGGGAATTCATGGAGGAGCCGCAGTCAG
	R2	CGGCTCGAGTCAGTCTGAGTCAGGCCCTTCT
	F2	GCCGGTCCTGGGAGA
	R1	CAGGACCGGCACAAAC
D281V	F1	CGGGAATTCATGGAGGAGCCGCAGTCAG
	R2	CGGCTCGAGTCAGTCTGAGTCAGGCCCTTCT
	F2	GAGAGTCCGGCGCACA
	R1	CCGGACTCTCCCAGGAC
R282Q	F1	CGGGAATTCATGGAGGAGCCGCAGTCAG
	R2	CGGCTCGAGTCAGTCTGAGTCAGGCCCTTCT
	F2	GTCCTGGGAGAGACCaaCGCACAGAGGAAGA
	R1	TCTTCCTCTGTGCGttGGTCTCTCCCAGGAC
R282P	F1	CGGGAATTCATGGAGGAGCCGCAGTCAG
	R2	CGGCTCGAGTCAGTCTGAGTCAGGCCCTTCT
	F2	GACCCGCGCACAGAGGAAGA
	R1	TGTGCGCGGGTCTCTCCCA
E286G	F1	CGGGAATTCATGGAGGAGCCGCAGTCAG
	R2	CGGCTCGAGTCAGTCTGAGTCAGGCCCTTCT
	F2	GAGGGAGAGAATCTCCGCAAGAAA
	R1	TCTCTCCCTCTGTGCGCC
Murine p53	Primer sequence
F110V	F1	CGGAGATCTATGACTGCCATGGAGGA
	R2	CGGGAATTCTCTGAGTCAGGCCCCA
	F2	GGGCGTCCTGCAGTC
	R1	TGCAGGACGCCCAGG
Y123D	F1	CGGAGATCTATGACTGCCATGGAGGA
	R2	CGGGAATTCTCTGAGTCAGGCCCCA
	F2	CACGGACTCTCCTCCC
	R1	GAGAGTCCGTGCACATAA
S124F	F1	CGGAGATCTATGACTGCCATGGAGGA
	R2	CGGGAATTCTCTGAGTCAGGCCCCA
	F2	TTATGTGCACGTACTTTCCTCCCCTCAATAA
	R1	TTATTGAGGGGAGGAAAGTACGTGCACATAA
P125S	F1	CGGAGATCTATGACTGCCATGGAGGA
	R2	CGGGAATTCTCTGAGTCAGGCCCCA
	F2	ATGTGCACGTACTCTTCTCCCCTCAATAAGC
	R1	GCTTATTGAGGGGAGAAGAGTACGTGCACAT
L127F	F1	CGGAGATCTATGACTGCCATGGAGGA
	R2	CGGGAATTCTCTGAGTCAGGCCCCA
	F2	TCCCTTCAATAAGCTATTCT
	R1	TATTGAAGGGAGGAGAGTAC
L127R	F1	CGGAGATCTATGACTGCCATGGAGGA
	R2	CGGGAATTCTCTGAGTCAGGCCCCA
	F2	TCCCCGCAATAAGCTATTC
	R1	TATTGCGGGGAGGAGAG
N128Y	F1	CGGAGATCTATGACTGCCATGGAGGA
	R2	CGGGAATTCTCTGAGTCAGGCCCCA
	F2	CCTCTATAAGCTATTCTGCC
	R1	AGCTTATAGAGGGGAGGA
K129N	F1	CGGAGATCTATGACTGCCATGGAGGA
	R2	CGGGAATTCTCTGAGTCAGGCCCCA
	F2	TCCTCCCCTCAATAACCTATTCTGCCAGCTG
	R1	CAGCTGGCAGAATAGGTTATTGAGGGGAGGA
K129Q	F1	CGGAGATCTATGACTGCCATGGAGGA
	R2	CGGGAATTCTCTGAGTCAGGCCCCA
	F2	CAATCAGCTATTCTGCCA
	R1	AATAGCTGATTGAGGGGAG
F131L	F1	CGGAGATCTATGACTGCCATGGAGGA
	R2	CGGGAATTCTCTGAGTCAGGCCCCA
	F2	CCCCTCAATAAGCTACTCTGCCAGCTGGCGA
	R1	TCGCCAGCTGGCAGAGTAGCTTATTGAGGGG
C132F	F1	CGGAGATCTATGACTGCCATGGAGGA
	R2	CGGGAATTCTCTGAGTCAGGCCCCA
	F2	TCAATAAGCTATTCTTCCAGCTGGCGAAGAC
	R1	GTCTTCGCCAGCTGGAAGAATAGCTTATTGA
C132Y	F1	CGGAGATCTATGACTGCCATGGAGGA
	R2	CGGGAATTCTCTGAGTCAGGCCCCA
	F2	TATTCTACCAGCTGGCGA
	R1	AGCTGGTAGAATAGCTTATT
A135P	F1	CGGAGATCTATGACTGCCATGGAGGA
	R2	CGGGAATTCTCTGAGTCAGGCCCCA
	F2	GCTGCCGAAGACGTG
	R1	TCTTCGGCAGCTGGC
L142P	F1	CGGAGATCTATGACTGCCATGGAGGA
	R2	CGGGAATTCTCTGAGTCAGGCCCCA
	F2	AGACGTGCCCTGTGCAGCCGTGGGTCAGCGCCACAC
	R1	GTGTGGCGCTGACCCACGGCTGCACAGGGCACGTCT
L142Q	F1	CGGAGATCTATGACTGCCATGGAGGA
	R2	CGGGAATTCTCTGAGTCAGGCCCCA
	F2	GACGTGCCCTGTGCAGCAGTGGGTCAGCGCCACAC
	R1	GTGTGGCGCTGACCCACTGCTGCACAGGGCACGTC
T147I	F1	CGGAGATCTATGACTGCCATGGAGGA
	R2	CGGGAATTCTCTGAGTCAGGCCCCA
	F2	TGTGGGTCAGCGCCATACCTCCAGCTGGGAG
	R1	CTCCCAGCTGGAGGTATGGCGCTGACCCACA
P149L	F1	CGGAGATCTATGACTGCCATGGAGGA
	R2	CGGGAATTCTCTGAGTCAGGCCCCA
	F2	ACCTCTAGCTGGGAGC
	R1	CAGCTAGAGGTGTGGC
P149S	F1	CGGAGATCTATGACTGCCATGGAGGA
	R2	CGGGAATTCTCTGAGTCAGGCCCCA
	F2	ACCTTCAGCTGGGAGC
	R1	CAGCTGAAGGTGTGGC
P149R	F1	CGGAGATCTATGACTGCCATGGAGGA
	R2	CGGGAATTCTCTGAGTCAGGCCCCA
	F2	ACCTCGAGCTGGGAG
	R1	CAGCTCGAGGTGTGG
G151V	F1	CGGAGATCTATGACTGCCATGGAGGA
	R2	CGGGAATTCTCTGAGTCAGGCCCCA
	F2	CCACACCTCCAGCTGTGAGCCGTGTCCGCGC
	R1	GCGCGGACACGGCTCACAGCTGGAGGTGTGG
R153P	F1	CGGAGATCTATGACTGCCATGGAGGA
	R2	CGGGAATTCTCTGAGTCAGGCCCCA
	F2	CTCCAGCTGGGAGCCCTGTCCGCGCCATGGC
	R1	GCCATGGCGCGGACAGGGCTCCCAGCTGGAG
V154I	F1	CGGAGATCTATGACTGCCATGGAGGA
	R2	CGGGAATTCTCTGAGTCAGGCCCCA
	F2	GCCGTATCCGCGCCA
	R1	CGCGGATACGGCTCC
V154G	F1	CGGAGATCTATGACTGCCATGGAGGA
	R2	CGGGAATTCTCTGAGTCAGGCCCCA
	F2	CCGTGGCCGCGCCAT
	R1	GCGGCCACGGCTCCC
V154F	F1	CGGAGATCTATGACTGCCATGGAGGA
	R2	CGGGAATTCTCTGAGTCAGGCCCCA
	F2	CCAGCTGGGAGCCGTTTCCGCGCCATGGCCA
	R1	TGGCCATGGCGCGGAAACGGCTCCCAGCTGG
R155H	F1	CGGAGATCTATGACTGCCATGGAGGA
	R2	CGGGAATTCTCTGAGTCAGGCCCCA
	F2	TGTCCACGCCATGGC
	R1	ATGGCGTGGACACGG
R155L	F1	CGGAGATCTATGACTGCCATGGAGGA
	R2	CGGGAATTCTCTGAGTCAGGCCCCA
	F2	CTGGGAGCCGTGTCCTCGCCATGGCCATCTA
	R1	TAGATGGCCATGGCGAGGACACGGCTCCCAG
M157I	F1	CGGAGATCTATGACTGCCATGGAGGA
	R2	CGGGAATTCTCTGAGTCAGGCCCCA
	F2	CGCCATAGCCATCTACAA
	R1	ATGGCTATGGCGCGG
M157L	F1	CGGAGATCTATGACTGCCATGGAGGA
	R2	CGGGAATTCTCTGAGTCAGGCCCCA
	F2	GCCCTGGCCATCTACAA
	R1	TGGCCAGGGCGCGGA
Y160C	F1	CGGAGATCTATGACTGCCATGGAGGA
	R2	CGGGAATTCTCTGAGTCAGGCCCCA
	F2	GCGCCATGGCCATCTGCAAGAAGTCACAGCA
	R1	TGCTGTGACTTCTTGCAGATGGCCATGGCGC
H165Y	F1	CGGAGATCTATGACTGCCATGGAGGA
	R2	CGGGAATTCTCTGAGTCAGGCCCCA
	F2	CTACAAGAAGTCACAGTACATGACGGAGGTCGTG
	R1	CACGACCTCCGTCATGTACTGTGACTTCTTGTAG
H165R	F1	CGGAGATCTATGACTGCCATGGAGGA
	R2	CGGGAATTCTCTGAGTCAGGCCCCA
	F2	TACAAGAAGTCACAGCGCATGACGGAGGTCGTGA
	R1	TCACGACCTCCGTCATGCGCTGTGACTTCTTGTA
H165P	F1	CGGAGATCTATGACTGCCATGGAGGA
	R2	CGGGAATTCTCTGAGTCAGGCCCCA
	F2	TCTACAAGAAGTCACAGCCCATGACGGAGGTCGT
	R1	ACGACCTCCGTCATGGGCTGTGACTTCTTGTAGA
R172C	F1	CGGAGATCTATGACTGCCATGGAGGA
	R2	CGGGAATTCTCTGAGTCAGGCCCCA
	F2	GACGGAGGTCGTGAGATGCTGCCCCCACCATGAG
	R1	CTCATGGTGGGGGCAGCATCTCACGACCTCCGTC
R172G	F1	CGGAGATCTATGACTGCCATGGAGGA
	R2	CGGGAATTCTCTGAGTCAGGCCCCA
	F2	GAGATGCTGCCCCCAC
	R1	GGCAGCATCTCACGAC
R172H	F1	CGGAGATCTATGACTGCCATGGAGGA
	R2	CGGGAATTCTCTGAGTCAGGCCCCA
	F2	CGGAGGTCGTGAGACACTGCCCCCACCATGA
	R1	TCATGGTGGGGGCAGTGTCTCACGACCTCCG
C173W	F1	CGGAGATCTATGACTGCCATGGAGGA
	R2	CGGGAATTCTCTGAGTCAGGCCCCA
	F2	ACGCTGGCCCCACCA
	R1	GGGGCCAGCGTCTCA
P174L	F1	CGGAGATCTATGACTGCCATGGAGGA
	R2	CGGGAATTCTCTGAGTCAGGCCCCA
	F2	AGGTCGTGAGACGCTGCCTCCACCATGAGCGCTGC
	R1	GCAGCGCTCATGGTGGAGGCAGCGTCTCACGACCT
P174S	F1	CGGAGATCTATGACTGCCATGGAGGA
	R2	CGGGAATTCTCTGAGTCAGGCCCCA
	F2	GAGGTCGTGAGACGCTGCTCCCACCATGAGCGCTG
	R1	CAGCGCTCATGGTGGGAGCAGCGTCTCACGACCTC
P174R	F1	CGGAGATCTATGACTGCCATGGAGGA
	R2	CGGGAATTCTCTGAGTCAGGCCCCA
	F2	TCGTGAGACGCTGCCGCCACCATGAGCGCTGCTCC
	R1	GGAGCAGCGCTCATGGTGGCGGCAGCGTCTCACGA
R178C	F1	CGGAGATCTATGACTGCCATGGAGGA
	R2	CGGGAATTCTCTGAGTCAGGCCCCA
	F2	GAGTGCTGCTCCGATG
	R1	AGCAGCACTCATGGTGG
R178P	F1	CGGAGATCTATGACTGCCATGGAGGA
	R2	CGGGAATTCTCTGAGTCAGGCCCCA
	F2	TGAGCCCTGCTCCGA
	R1	AGCAGGGCTCATGGTG
Q189H	F1	CGGAGATCTATGACTGCCATGGAGGA
	R2	CGGGAATTCTCTGAGTCAGGCCCCA
	F2	CCTGGCTCCTCCCCATCATCTTATCCGGGTG
	R1	CACCCGGATAAGATGATGGGGAGGAGCCAGG
H190Y	F1	CGGAGATCTATGACTGCCATGGAGGA
	R2	CGGGAATTCTCTGAGTCAGGCCCCA
	F2	CCTGGCTCCTCCCCAGTATCTTATCCGGGTGGA
	R1	TCCACCCGGATAAGATACTGGGGAGGAGCCAGG
H190P	F1	CGGAGATCTATGACTGCCATGGAGGA
	R2	CGGGAATTCTCTGAGTCAGGCCCCA
	F2	CTGGCTCCTCCCCAGCCTCTTATCCGGGTGGAAG
	R1	CTTCCACCCGGATAAGAGGCTGGGGAGGAGCCAG
H190L	F1	CGGAGATCTATGACTGCCATGGAGGA
	R2	CGGGAATTCTCTGAGTCAGGCCCCA
	F2	TGGCTCCTCCCCAGCTTCTTATCCGGGTGGA
	R1	TCCACCCGGATAAGAAGCTGGGGAGGAGCCA
L191F	F1	CGGAGATCTATGACTGCCATGGAGGA
	R2	CGGGAATTCTCTGAGTCAGGCCCCA
	F2	GCATTTTATCCGGGTGGAA
	R1	GATAAAATGCTGGGGAGGA
L191R	F1	CGGAGATCTATGACTGCCATGGAGGA
	R2	CGGGAATTCTCTGAGTCAGGCCCCA
	F2	CTCCTCCCCAGCATCGTATCCGGGTGGAAGG
	R1	CCTTCCACCCGGATACGATGCTGGGGAGGAG
I192F	F1	CGGAGATCTATGACTGCCATGGAGGA
	R2	CGGGAATTCTCTGAGTCAGGCCCCA
	F2	CCTCCCCAGCATCTTTTCCGGGTGGAAGGAA
	R1	TTCCTTCCACCCGGAAAAGATGCTGGGGAGG
V194M	F1	CGGAGATCTATGACTGCCATGGAGGA
	R2	CGGGAATTCTCTGAGTCAGGCCCCA
	F2	CGGATGGAAGGAAATTTGTAT
	R1	CTTCCATCCGGATAAGATG
V194E	F1	CGGAGATCTATGACTGCCATGGAGGA
	R2	CGGGAATTCTCTGAGTCAGGCCCCA
	F2	CCGGGAGGAAGGAAATTT
	R1	CTTCCTCCCGGATAAGATG
H211Y	F1	CGGAGATCTATGACTGCCATGGAGGA
	R2	CGGGAATTCTCTGAGTCAGGCCCCA
	F2	TCGCTACAGCGTGGT
	R1	CGCTGTAGCGAAAAGTC
Y217H	F1	CGGAGATCTATGACTGCCATGGAGGA
	R2	CGGGAATTCTCTGAGTCAGGCCCCA
	F2	CAGCGTGGTGGTACCTCATGAGCCACCCGAGGCC
	R1	GGCCTCGGGTGGCTCATGAGGTACCACCACGCTG
Y217N	F1	CGGAGATCTATGACTGCCATGGAGGA
	R2	CGGGAATTCTCTGAGTCAGGCCCCA
	F2	CAGCGTGGTGGTACCTAATGAGCCACCCGAGGCC
	R1	GGCCTCGGGTGGCTCATTAGGTACCACCACGCTG
Y217S	F1	CGGAGATCTATGACTGCCATGGAGGA
	R2	CGGGAATTCTCTGAGTCAGGCCCCA
	F2	AGCGTGGTGGTACCTTCTGAGCCACCCGAGGCCG
	R1	CGGCCTCGGGTGGCTCAGAAGGTACCACCACGCT
Y217C	F1	CGGAGATCTATGACTGCCATGGAGGA
	R2	CGGGAATTCTCTGAGTCAGGCCCCA
	F2	GCGTGGTGGTACCTTGTGAGCCACCCGAGGC
	R1	GCCTCGGGTGGCTCACAAGGTACCACCACGC
Y231C	F1	CGGAGATCTATGACTGCCATGGAGGA
	R2	CGGGAATTCTCTGAGTCAGGCCCCA
	F2	ATACCACCATCCACTGCAAGTACATGTGTAA
	R1	TTACACATGTACTTGCAGTGGATGGTGGTAT
M234I	F1	CGGAGATCTATGACTGCCATGGAGGA
	R2	CGGGAATTCTCTGAGTCAGGCCCCA
	F2	CCACTACAAGTACATATGTAATAGCTCCTGC
	R1	GCAGGAGCTATTACATATGTACTTGTAGTGG
C235F	F1	CGGAGATCTATGACTGCCATGGAGGA
	R2	CGGGAATTCTCTGAGTCAGGCCCCA
	F2	CATGTTTAATAGCTCCTGCA
	R1	CTATTAAACATGTACTTGTAGTGG
G242A	F1	CGGAGATCTATGACTGCCATGGAGGA
	R2	CGGGAATTCTCTGAGTCAGGCCCCA
	F2	GGGGCCATGAACCGC
	R1	TCATGGCCCCCATGCA
R245Q	F1	CGGAGATCTATGACTGCCATGGAGGA
	R2	CGGGAATTCTCTGAGTCAGGCCCCA
	F2	ATGGGGGGCATGAACCAGCGACCTATCCTTA
	R1	TAAGGATAGGTCGCTGGTTCATGCCCCCCAT
R246S	F1	CGGAGATCTATGACTGCCATGGAGGA
	R2	CGGGAATTCTCTGAGTCAGGCCCCA
	F2	GGGGGCATGAACCGCAGCCCTATCCTTACCATC
	R1	GATGGTAAGGATAGGGCTGCGGTTCATGCCCCC
P247S	F1	CGGAGATCTATGACTGCCATGGAGGA
	R2	CGGGAATTCTCTGAGTCAGGCCCCA
	F2	CCGATCTATCCTTACCATCAT
	R1	GATAGATCGGCGGTTCAT
I248V	F1	CGGAGATCTATGACTGCCATGGAGGA
	R2	CGGGAATTCTCTGAGTCAGGCCCCA
	F2	ACCTGTCCTTACCATCATCA
	R1	GTAAGGACAGGTCGGCG
I248N	F1	CGGAGATCTATGACTGCCATGGAGGA
	R2	CGGGAATTCTCTGAGTCAGGCCCCA
	F2	TGAACCGCCGACCTAACCTTACCATCATCACACTG
	R1	CAGTGTGATGATGGTAAGGTTAGGTCGGCGGTTCA
I248S	F1	CGGAGATCTATGACTGCCATGGAGGA
	R2	CGGGAATTCTCTGAGTCAGGCCCCA
	F2	TGAACCGCCGACCTAGCCTTACCATCATCAC
	R1	GTGATGATGGTAAGGCTAGGTCGGCGGTTCA
I248F	F1	CGGAGATCTATGACTGCCATGGAGGA
	R2	CGGGAATTCTCTGAGTCAGGCCCCA
	F2	ACCTTTCCTTACCATCATCAC
	R1	TAAGGAAAGGTCGGCGG
L249F	F1	CGGAGATCTATGACTGCCATGGAGGA
	R2	CGGGAATTCTCTGAGTCAGGCCCCA
	F2	GAACCGCCGACCTATCTTTACCATCATCACACT
	R1	AGTGTGATGATGGTAAAGATAGGTCGGCGGTTC
I251N	F1	CGGAGATCTATGACTGCCATGGAGGA
	R2	CGGGAATTCTCTGAGTCAGGCCCCA
	F2	CGACCTATCCTTACCAACATCACACTGGAAGACT
	R1	AGTCTTCCAGTGTGATGTTGGTAAGGATAGGTCG
I252T	F1	CGGAGATCTATGACTGCCATGGAGGA
	R2	CGGGAATTCTCTGAGTCAGGCCCCA
	F2	CCTATCCTTACCATCACCACACTGGAAGACTCCAG
	R1	CTGGAGTCTTCCAGTGTGGTGATGGTAAGGATAGG
I252N	F1	CGGAGATCTATGACTGCCATGGAGGA
	R2	CGGGAATTCTCTGAGTCAGGCCCCA
	F2	CCTATCCTTACCATCAACACACTGGAAGACTCCAG
	R1	CTGGAGTCTTCCAGTGTGTTGATGGTAAGGATAGG
I252F	F1	CGGAGATCTATGACTGCCATGGAGGA
	R2	CGGGAATTCTCTGAGTCAGGCCCCA
	F2	CCTATCCTTACCATCTTCACACTGGAAGACT
	R1	AGTCTTCCAGTGTGAAGATGGTAAGGATAGG
L254Q	F1	CGGAGATCTATGACTGCCATGGAGGA
	R2	CGGGAATTCTCTGAGTCAGGCCCCA
	F2	CCTTACCATCATCACACAGGAAGACTCCAGTGGG
	R1	CCCACTGGAGTCTTCCTGTGTGATGATGGTAAGG
E255D	F1	CGGAGATCTATGACTGCCATGGAGGA
	R2	CGGGAATTCTCTGAGTCAGGCCCCA
	F2	CTGGATGACTCCAGTGGG
	R1	AGTCATCCAGTGTGATGATG
E255G	F1	CGGAGATCTATGACTGCCATGGAGGA
	R2	CGGGAATTCTCTGAGTCAGGCCCCA
	F2	TACCATCATCACACTGGGAGACTCCAGTGGGAACC
	R1	GGTTCCCACTGGAGTCTCCCAGTGTGATGATGGTA
D256N	F1	CGGAGATCTATGACTGCCATGGAGGA
	R2	CGGGAATTCTCTGAGTCAGGCCCCA
	F2	CATCATCACACTGGAAAACTCCAGTGGGAACCTTC
	R1	GAAGGTTCCCACTGGAGTTTTCCAGTGTGATGATG
R264P	F1	CGGAGATCTATGACTGCCATGGAGGA
	R2	CGGGAATTCTCTGAGTCAGGCCCCA
	F2	GGGACCGGACAGCTTTG
	R1	TGTCCGGTCCCAGAAGG
R264W	F1	CGGAGATCTATGACTGCCATGGAGGA
	R2	CGGGAATTCTCTGAGTCAGGCCCCA
	F2	GGGATGGGACAGCTTTGA
	R1	TGTCCCATCCCAGAAGGTT
V269A	F1	CGGAGATCTATGACTGCCATGGAGGA
	R2	CGGGAATTCTCTGAGTCAGGCCCCA
	F2	TGAGGCTCGTGTTTGTG
	R1	CACGAGCCTCAAAGCT
C274G	F1	CGGAGATCTATGACTGCCATGGAGGA
	R2	CGGGAATTCTCTGAGTCAGGCCCCA
	F2	GCCGGCCCTGGGAGA
	R1	AGGGCCGGCACAAAC
D278V	F1	CGGAGATCTATGACTGCCATGGAGGA
	R2	CGGGAATTCTCTGAGTCAGGCCCCA
	F2	GAGAGTCCGCCGTACA
	R1	GCGGACTCTCCCAGGG
R279Q	F1	CGGAGATCTATGACTGCCATGGAGGA
	R2	CGGGAATTCTCTGAGTCAGGCCCCA
	F2	TGCCCTGGGAGAGACCAACGTACAGAAGAAGAA
	R1	TTCTTCTTCTGTACGTTGGTCTCTCCCAGGGCA
R279P	F1	CGGAGATCTATGACTGCCATGGAGGA
	R2	CGGGAATTCTCTGAGTCAGGCCCCA
	F2	TGCCCTGGGAGAGACCCCCGTACAGAAGAAGAAAAT
	R1	ATTTTCTTCTTCTGTACGGGGGTCTCTCCCAGGGCA
E283G	F1	CGGAGATCTATGACTGCCATGGAGGA
	R2	CGGGAATTCTCTGAGTCAGGCCCCA
	F2	AGAAGGAGAAAATTTCCGC
	R1	TTCTCCTTCTGTACGGCG
