## Supplemental Table S8 for "Defining relative mutational difficulty to understand cancer formation and prevention"

### Sheet: Sheet1
Table S9 List of primers used for qPCR analysis
genes	primers
ACTIN-RT-Fw	CACCCCGTGCTGCTGAC
ACTIN-RT-Rv	CCAGAGGCGTACAGGGATAG
p21-RT-Fw	TGTCCGTCAGAACCCATGC
p21-RT-Rv	AAAGTCGAAGTTCCATCGCTC
